# Uncovering the transcriptional hallmarks of endothelial cell aging via integrated single-cell analysis

**DOI:** 10.1101/2025.08.18.669055

**Authors:** Sarah Dobner, Lisa Kleissl, Fanni Tóth, Robert Paxton, Irena Yordanova, Kveta Brazdilova, Cedric Vanluyten, Aleksandra Aizenshtadt, Hanna Toth, Jake Burton, Aglaja Kopf, Vera Belyaeva, Katharina Ferencevic, Dunja A. Al-Nuaimi, André F. Rendeiro, Christoph Bock, Joanna Kalucka, Stefan Krauss, Selma Osmanagic-Myers, Laurens J. Ceulemans, Georg Stary, Abdel Rahman Abdel Fattah, Laura P.M.H. de Rooij

## Abstract

Endothelial cells (ECs) are critical regulators of vascular function and exhibit specialized, organ-specific roles across tissues. During aging, these cells become dysfunctional, resulting in increased susceptibility to cardiovascular disease and its associated mortality. While single-cell transcriptomics studies have revealed extensive endothelial heterogeneity across tissues and conditions, a comprehensive atlas of human EC transcriptomes over the course of the adult human lifespan is still lacking. Here, we present the Human Aging Endothelial Cell Atlas (HAECA), a harmonized single-cell transcriptomic compendium of over 375,000 ECs from 12 human tissues throughout adulthood. Using HAECA, we identified age-associated transcriptional shifts, including a decline in angiogenic gene expression in venous ECs and widespread alterations in extracellular matrix (ECM)- and mechanotransduction-associated pathways. We validated these findings in aging human skin and further uncovered a p21-linked transcriptional program in ECs, confirmed in both *in vitro* and *in vivo* models and linked to cellular senescence. Together, our study provides a high-resolution transcriptome reference across spatial as well as temporal axes of the human endothelium.
