## Supplementary Tables for "Uncovering the transcriptional hallmarks of endothelial cell aging via integrated single-cell analysis": Table_S1_HAECA.xlsx

### Sheet: Table_S1_LdR
	Tissue	HAECA	DOI	PMID	Authors	Journal	Title	Technique	Data_location
	Adipose	HAECA_1	10.1038/s41586-022-04518-2	PMID_35296864	Emont et al.	Nature	A single-cell atlas of human and mouse white adipose tissue	Drop-Seq	GSE176067
	Brain	HAECA_28	10.1126/science.add7046	PMID_37824663	Siletti et al.	Science	Transcriptomic diversity of cell types across the adult human brain	Chromium	https://cellxgene.cziscience.com/collections/283d65eb-dd53-496d-adb7-7570c7caa443
	Brain	HAECA_3	10.1038%2Fs41586-021-04369-3	PMID_35165441	Yang et al.	Nature	A human brain vascular atlas reveals diverse mediators of Alzheimer s risk	Chromium	GSE163577
	Brain	HAECA_40	10.1186/s40478-023-01568-z	PMID_37217978	Seeker et al.	Acta Neuropathologica Communications	Brain matters: unveiling the distinct contributions of region, age, and sex to glia diversity and CNS function	Chromium	https://cellxgene.cziscience.com/collections/9d63fcf1-5ca0-4006-8d8f-872f3327dbe9
	Brain	HAECA_41	10.1126/science.abo7257	PMID_36007006	Ma et al.	Science	Molecular and cellular evolution of the primate dorsolateral prefrontal cortex	Chromium	GSE207334
	Brain	HAECA_51	10.1038/s41586-024-07493-y	PMID_38987604	Walchli et al.	Nature	Single-cell atlas of the human brain vasculature across development, adulthood and disease	Chromium	GSE256493
	Brain	HAECA_7	10.1007/s00401-021-02263-w	PMID_33609158	Gerrits et al .	Acta Neuropathol	Distinct amyloid-_ and tau-associated microglia profiles in Alzheimer s disease	Chromium	GSE148822
	Breast	HAECA_30	10.15252/embj.2020107333	PMID_33950524	Pal et al.	EMBO journal	A single-cell RNA expression atlas of normal, preneoplastic and tumorigenic states in the human breast	Chromium	GSE161529
	Breast	HAECA_31	10.1038/s41588-024-01688-9	PMID_38548988	Reed et al.	Nat Genet	A single-cell atlas enables mapping of homeostatic cellular shifts in the adult human breast	Chromium	https://cellxgene.cziscience.com/collections/48259aa8-f168-4bf5-b797-af8e88da6637
	Heart	HAECA_12	10.1038/s41586-022-05060-x	PMID_35948637	Kuppe et al.	Nature	Spatial multi-omic map of human myocardial infarction	Chromium	https://cellxgene.cziscience.com/collections/8191c283-0816-424b-9b61-c3e1d6258a77
	Heart	HAECA_14	10.1038/s41586-020-2797-4	PMID_32971526	Litvi_uková et al.	Nature	Cells of the adult human heart	Chromium	https://cellxgene.cziscience.com/collections/b52eb423-5d0d-4645-b217-e1c6d38b2e72
	Intestine	HAECA_10	10.1038/s41586-021-03852-1	PMID_34497389	Elmentaite et al.	Nature	Cells of the human intestinal tract mapped across space and time	Chromium and Smart-seq2	E-MTAB-10386
	Intestine	HAECA_35	10.1016/j.immuni.2023.01.002	PMID_36720220	Kong et al.	Immunity	The landscape of immune dysregulation in Crohn s disease revealed through single-cell transcriptomic profiling in the ileum and colon	Chromium	https://cellxgene.cziscience.com/collections/5c868b6f-62c5-4532-9d7f-a346ad4b50a7
	Intestine	HAECA_59	10.1038/s41586-023-05915-x	PMID_37468586	Hickey et al.	Nature	Organization of the human intestine at single-cell resolution	Chromium	doi:10.5061/dryad.8pk0p2ns8
	Kidney	HAECA_15	10.1038/s41586-023-05769-3	PMID_37468583	Lake et al.	Nature	An atlas of healthy and injured cell states and niches in the human kidney	Chromium	GSE199711 and GSE183277 (nuclei)
	Liver	HAECA_38	10.1016/j.jhep.2023.12.023	PMID_38199298	Andrews et al.	J Hepatol	Single-cell, single-nucleus, and spatial transcriptomics characterization of the immunological landscape in the healthy and PSC human liver	Chromium	https://cellxgene.cziscience.com/collections/0c8a364b-97b5-4cc8-a593-23c38c6f0ac5
	Liver	HAECA_54	10.1038/s41467-024-49236-7	PMID_38992008	Brazovskaja et al.	Nature Communications	Cell atlas of the regenerating human liver after portal vein embolization	Chromium	10.17632/yp3txzw64c.1
	Liver	HAECA_58	10.1038/s41467-024-55325-4	PMID_39747812	Watson et al.	Nature Communications	Spatial transcriptomics of healthy and fibrotic human liver at single-cell resolution	Chromium	GSE210077
	Lung	HAECA_17	10.1093/cvr/cvac139	PMID_35998078	de Rooij et al.	Cardiovascular Research	The pulmonary vasculature in lethal COVID-19 and idiopathic pulmonary fibrosis at single-cell resolution	Chromium	GSE159585
	Lung	HAECA_18	10.1038/s41591-023-02327-2	PMID_37291214	Sikkema et al.	Nat Med	An integrated cell atlas of the human lung in health and disease	Chromium	https://cellxgene.cziscience.com/collections/6f6d381a-7701-4781-935c-db10d30de293
	Lung	HAECA_19	10.1126/sciadv.aba1983	PMID_32832599	Adams et al.	Sci. Adv.	Single-cell RNA-seq reveals ectopic and aberrant lung-resident cell populations in idiopathic pulmonary fibrosis	Chromium	GSE136831
	Lung	HAECA_53	10.1038/s41467-023-40173-5	PMID_37516747	Guo et al.	Nature Communications	Guided construction of single cell reference for human and mouse lung	Chromium	https://cellxgene.cziscience.com/collections/f86d6317-7215-409e-bfda-3f4ded3dadaa
	Lung	HAECA_52	10.1038/s41588-022-01243-4	PMID_36543915	Madissoon et al.	Nat Genet	A spatially resolved atlas of the human lung characterizes a gland-associated immune niche	Chromium	https://cellxgene.cziscience.com/collections/c1241244-b22d-483d-875b-75699efb9f3c
	Multiple	HAECA_21	10.1126/science.abl4896	PMID_35549404	The Tabula Sapiens Consortium*	Science	The Tabula Sapiens: A multiple-organ, single-cell transcriptomic atlas of humans	Chromium	https://figshare.com/articles/dataset/Tabula_Sapiens_release_1_0/14267219
	Multiple	HAECA_22	10.1186/s13059-020-02210-0	PMID_33287869	He at al.	Genome Biol	Single-cell transcriptome profiling of an adult human cell atlas of 15 major organs	Chromium	GSE159929
	Multiple	HAECA_29	10.1126/science.abl4290	PMID_35549429	Erlasan et al	Science	Single-nucleus cross-tissue molecular reference maps to decipher disease gene function	Chromium	https://cellxgene.cziscience.com/collections/a3ffde6c-7ad2-498a-903c-d58e732f7470
	Muscle	HAECA_37	10.1038/s43587-024-00613-3	PMID_38622407	Kedlian et al.	Nature Aging	Human skeletal muscle ageing atlas	Chromium	https://www.muscleageingcellatlas.org/
	Ovarium	HAECA_24	10.1038/s43587-024-00762-5	PMID_39578560	Jin et al.	Nature Aging	Molecular and genetic insights into human ovarian aging from single-nuclei multi-omics analyses	Chromium	GSE202601
	Ovarium	HAECA_44	10.1038/s43587-024-00607-1	PMID_38594460	Wu et al.	Nature Aging	Spatiotemporal transcriptomic changes of human ovarian aging and the regulatory role of FOXP1	Chromium	GSE255690
	Ovarium	HAECA_45	10.1126/sciadv.adm7506	PMID_38578993	Jones et al.	Sci Adv	Cellular atlas of the human ovary using morphologically guided spatial transcriptomics and single-cell sequencing	Chromium	GSE260685
	Skin	HAECA_47	10.1038/s42003-020-0922-4	PMID_32327715	Sole-Boldo et al.	Commun Biol	Single-cell transcriptomes of the human skin reveal age-related loss of fibroblast priming	Drop-Seq	GSE130973
	Skin	HAECA_48	10.1016/j.jaci.2020.03.041	PMID_32344053	Rojahn et al.	J Allergy Clin Immunol	Single-cell transcriptomics combined with interstitial fluid proteomics defines cell type-specific immune regulation in atopic dermatitis	Chromium	GSE153760
	Uterus	HAECA_25	10.1038/s41556-022-00961-5	PMID_35864314	Tan et al.	Nat Cell Biol	Single-cell analysis of endometriosis reveals a coordinated transcriptional programme driving immunotolerance and angiogenesis across eutopic and ectopic tissues	Chromium	GSE179640
	Uterus	HAECA_46	10.1038/s41467-024-45143-z	PMID_38296945	Punzon-Jimenez et al.	Nature Communications	Effect of aging on the human myometrium at single-cell resolution	Chromium	GSE236660
