## Supplementary Tables for "Uncovering the transcriptional hallmarks of endothelial cell aging via integrated single-cell analysis": Table_S2_HAECAxlsx.xlsx

### Sheet: EC_markers_preprocessing&annot.
	Category / Subtype	Marker	Reference
	ECs (pan)	PECAM1	Kalucka et al., Cell 2020; Barnett et al., Nature 2024
	ECs (pan)	CDH5	Kalucka et al., Cell 2020; Barnett et al., Nature 2024
	ECs (pan)	FLT1	Kalucka et al., Cell 2020; Barnett et al., Nature 2024
	ECs (pan)	VWF	Kalucka et al., Cell 2020; Barnett et al., Nature 2024
	ECs (pan)	KDR	Kalucka et al., Cell 2020; Barnett et al., Nature 2024
	ECs (pan)	RGCC	Kalucka et al., Cell 2020; Barnett et al., Nature 2024
	ECs (pan)	CLDN5	Kalucka et al., Cell 2020; Barnett et al., Nature 2024
	artery	GJA4	Kalucka et al., Cell 2020; Barnett et al., Nature 2024
	artery	GJA5	Kalucka et al., Cell 2020; Barnett et al., Nature 2024
	artery	FBLN2	Kalucka et al., Cell 2020; Barnett et al., Nature 2024
	artery	FBLN5	Kalucka et al., Cell 2020; Barnett et al., Nature 2024
	artery	HEY1	Kalucka et al., Cell 2020; Barnett et al., Nature 2024
	artery	DKK2	Kalucka et al., Cell 2020; Barnett et al., Nature 2024
	artery	CXCL12	Kalucka et al., Cell 2020; Barnett et al., Nature 2024
	artery	GLUL	Kalucka et al., Cell 2020; Barnett et al., Nature 2024
	capillary	RGCC	Kalucka et al., Cell 2020; Barnett et al., Nature 2024
	capillary	KDR	Kalucka et al., Cell 2020; Barnett et al., Nature 2024
	capillary	CD300LG	Kalucka et al., Cell 2020; Barnett et al., Nature 2024
	capillary	CA4	Kalucka et al., Cell 2020; Barnett et al., Nature 2024
	capillary	BTNL9	Kalucka et al., Cell 2020; Barnett et al., Nature 2024
	vein	VCAM1	Kalucka et al., Cell 2020; Barnett et al., Nature 2024
	vein	SELE	Kalucka et al., Cell 2020; Barnett et al., Nature 2024
	vein	SELP	Kalucka et al., Cell 2020; Barnett et al., Nature 2024
	vein	ACKR1	Kalucka et al., Cell 2020; Barnett et al., Nature 2024
	vein	NR2F2	Kalucka et al., Cell 2020; Barnett et al., Nature 2024
	vein	HDAC9	Kalucka et al., Cell 2020; Barnett et al., Nature 2024
	capillary_angiogenic	ANGPT2	Kalucka et al., Cell 2020; Barnett et al., Nature 2024
	capillary_angiogenic	ESM1	Kalucka et al., Cell 2020; Barnett et al., Nature 2024
	capillary_angiogenic	PGF	Kalucka et al., Cell 2020; Barnett et al., Nature 2024
	capillary_angiogenic	APLN	Kalucka et al., Cell 2020; Barnett et al., Nature 2024
	capillary_angiogenic	LXN	Kalucka et al., Cell 2020; Barnett et al., Nature 2024
	capillary_angiogenic	INSR	Kalucka et al., Cell 2020; Barnett et al., Nature 2024
	lymphatic	PROX1	Kalucka et al., Cell 2020; Barnett et al., Nature 2024
	lymphatic	PDPN	Kalucka et al., Cell 2020; Barnett et al., Nature 2024
	lymphatic	MMRN1	Kalucka et al., Cell 2020; Barnett et al., Nature 2024
	lymphatic	CCL21	Kalucka et al., Cell 2020; Barnett et al., Nature 2024
	immune cells	PTPRC	Kalucka et al., Cell 2020; Barnett et al., Nature 2024; de Rooij et al., Cardiovascular Research 2023
	immune cells	CD3E	Kalucka et al., Cell 2020; Barnett et al., Nature 2024; de Rooij et al., Cardiovascular Research 2023
	immune cells	CD8A	Kalucka et al., Cell 2020; Barnett et al., Nature 2024; de Rooij et al., Cardiovascular Research 2023
	immune cells	MRC1	Kalucka et al., Cell 2020; Barnett et al., Nature 2024; de Rooij et al., Cardiovascular Research 2023
	immune cells	C1QA	Kalucka et al., Cell 2020; Barnett et al., Nature 2024; de Rooij et al., Cardiovascular Research 2023
	immune cells	CD68	Kalucka et al., Cell 2020; Barnett et al., Nature 2024; de Rooij et al., Cardiovascular Research 2023
	immune cells	CD163	Kalucka et al., Cell 2020; Barnett et al., Nature 2024; de Rooij et al., Cardiovascular Research 2023
	immune cells	MS4A1	Kalucka et al., Cell 2020; Barnett et al., Nature 2024; de Rooij et al., Cardiovascular Research 2023
	immune cells	MS4A2	Kalucka et al., Cell 2020; Barnett et al., Nature 2024; de Rooij et al., Cardiovascular Research 2023
	plasma cells	JCHAIN	Kalucka et al., Cell 2020; Barnett et al., Nature 2024; de Rooij et al., Cardiovascular Research 2023
	plasma cells	IgG/IgM genes	Kalucka et al., Cell 2020; Barnett et al., Nature 2024; de Rooij et al., Cardiovascular Research 2023
	red blood cells	HBA1	Kalucka et al., Cell 2020; Barnett et al., Nature 2024; de Rooij et al., Cardiovascular Research 2023
	red blood cells	HBB	Kalucka et al., Cell 2020; Barnett et al., Nature 2024; de Rooij et al., Cardiovascular Research 2023
	epithelial cells	EPCAM	Kalucka et al., Cell 2020; Barnett et al., Nature 2024; de Rooij et al., Cardiovascular Research 2023
	epithelial cells	CDH1	Kalucka et al., Cell 2020; Barnett et al., Nature 2024; de Rooij et al., Cardiovascular Research 2023
	stromal cells	DCN	Kalucka et al., Cell 2020; Barnett et al., Nature 2024; de Rooij et al., Cardiovascular Research 2023
	stromal cells	LUM	Kalucka et al., Cell 2020; Barnett et al., Nature 2024; de Rooij et al., Cardiovascular Research 2023
	stromal cells	RGS5	Kalucka et al., Cell 2020; Barnett et al., Nature 2024; de Rooij et al., Cardiovascular Research 2023
	stromal cells	PDGFRB	Kalucka et al., Cell 2020; Barnett et al., Nature 2024; de Rooij et al., Cardiovascular Research 2023
	stromal cells	ACTA2	Kalucka et al., Cell 2020; Barnett et al., Nature 2024; de Rooij et al., Cardiovascular Research 2023
	stromal cells	TAGLN	Kalucka et al., Cell 2020; Barnett et al., Nature 2024; de Rooij et al., Cardiovascular Research 2023
	stromal cells	COL1A1	Kalucka et al., Cell 2020; Barnett et al., Nature 2024; de Rooij et al., Cardiovascular Research 2023

### Sheet: EC_markers_vascbed_brain
	Category / Subtype	Marker	Reference
	microglia	DOCK8	HPA (human protein atlas)
	microglia	APBB1IP	HPA
	microglia	KCNQ3	HPA
	astrocyte/neuron	NRG3	HPA
	astrocyte/neuron	PAMR1	HPA
	astrocyte/neuron	PAPLN	HPA
	oligodendrocyte	IL1RAPL1	HPA
	oligodendrocyte	ST18	HPA
	oligodendrocyte	SLC24A2	HPA
	choroid plexus or ME	PLVAP	Kalucka et al., Cell 2020
	choroid plexus or ME	ESM1	Kalucka et al., Cell 2020
	brain capillaries	MFSD2A	Kalucka et al., Cell 2020
	brain capillaries	SLC2A1	Kalucka et al., Cell 2020
	brain capillaries	CLDN5	Kalucka et al., Cell 2020

### Sheet: EC_markers_vascbed_heart
	Category / Subtype	Marker	Reference
	artery	INHBA	Miranda et al., Nat Rev Cardiol 2023
	artery	NRG3	Miranda et al., Nat Rev Cardiol 2023
	endocardium	HEY1	Miranda et al., Nat Rev Cardiol 2023
	endocardium	SEMA3G	Miranda et al., Nat Rev Cardiol 2023
	endocardium	DKK2	Miranda et al., Nat Rev Cardiol 2023
	capillary, immune/stress related	RGCC	Miranda et al., Nat Rev Cardiol 2023
	capillary, immune/stress related	AQP1	Miranda et al., Nat Rev Cardiol 2023
	capillary, immune/stress related	CCL2	Miranda et al., Nat Rev Cardiol 2023
	capillary, immune/stress related	IL6	Miranda et al., Nat Rev Cardiol 2023
	capillary, immune/stress related	ATF3	Miranda et al., Nat Rev Cardiol 2023
	capillary, immune/stress related	FOS	Miranda et al., Nat Rev Cardiol 2023
	immune capillary	CX3CL1	Miranda et al., Nat Rev Cardiol 2023
	immune capillary	CCL2	Miranda et al., Nat Rev Cardiol 2023
	immune capillary	IL6	Miranda et al., Nat Rev Cardiol 2023
	immune capillary	ICAM1	Miranda et al., Nat Rev Cardiol 2023
	cardiomyocytes	MYH7	Miranda et al., Nat Rev Cardiol 2023
	cardiomyocytes	MYL2	Miranda et al., Nat Rev Cardiol 2023
	atrial ECs	SMOC1	Miranda et al., Nat Rev Cardiol 2023
	atrial ECs	NPR3	Miranda et al., Nat Rev Cardiol 2023
	tissue-specific EC	SLC14A1	Trimm & Red-Horse, Nat Rev Cardiol 2023
	artery	SEMA3G	Trimm & Red-Horse, Nat Rev Cardiol 2023
	artery	EFNB2	Trimm & Red-Horse, Nat Rev Cardiol 2023
	artery	DLL4	Trimm & Red-Horse, Nat Rev Cardiol 2023
	artery	MECOM	Trimm & Red-Horse, Nat Rev Cardiol 2023
	artery	GJA4	Trimm & Red-Horse, Nat Rev Cardiol 2023
	vein	NR2F231	Trimm & Red-Horse, Nat Rev Cardiol 2023
	vein	ACKR1	Trimm & Red-Horse, Nat Rev Cardiol 2023

### Sheet: EC_markers_vascbed_kidney
	Category / Subtype	Marker	Reference
	glomerular ECs	EMCN	Lake et al., 2021, Nature
	glomerular ECs	HECW2	Lake et al., 2021, Nature
	glomerular ECs	PLAT	Lake et al., 2021, Nature
	glomerular ECs	ITGA8	Lake et al., 2021, Nature
	glomerular ECs	EHD3	Lake et al., 2021, Nature
	glomerular ECs	KDR	Lake et al., 2021, Nature
	glomerular ECs	SOST	Lake et al., 2021, Nature
	peritubular capillary	CEACAM1	Lake et al., 2021, Nature
	peritubular capillary	DNASE1L3	Lake et al., 2021, Nature
	peritubular capillary	PLVAP	Lake et al., 2021, Nature
	peritubular capillary	PITPNC1	Lake et al., 2021, Nature
	peritubular capillary	GRB10	Lake et al., 2021, Nature
	peritubular capillary	SLCO2A1	Lake et al., 2021, Nature
	peritubular capillary	RAPGEF4	Lake et al., 2021, Nature
	arteriole	BTNL9	Lake et al., 2021, Nature
	arteriole	ADAMTS6	Lake et al., 2021, Nature
	arteriole	PALMD	Lake et al., 2021, Nature
	arteriole	AQP1	Lake et al., 2021, Nature
	arteriole	TM4SF1	Lake et al., 2021, Nature
	arteriole	VEGFC	Lake et al., 2021, Nature
	arteriole	CCDC3	Lake et al., 2021, Nature
	arteriole cont.	CDH5	Lake et al., 2021, Nature
	arteriole cont.	SERPINE2	Lake et al., 2021, Nature
	arteriole cont.	FBLN5	Lake et al., 2021, Nature
	arteriole cont.	CXCL12	Lake et al., 2021, Nature
	arteriole cont.	SOX17	Lake et al., 2021, Nature

### Sheet: EC_markers_vascbed_liver
	Category / Subtype	Marker	Reference
	LSEC	CLEC4G	Gómez-Salinero et al., Cell Stem Cell 2023
	LSEC	CLEC4M	Gómez-Salinero et al., Cell Stem Cell 2023
	LSEC	STAB1	Gómez-Salinero et al., Cell Stem Cell 2023
	LSEC	OIT3	Gómez-Salinero et al., Cell Stem Cell 2023
	LSEC	LYVE1	Gómez-Salinero et al., Cell Stem Cell 2023
	periportal ECs	MGP	MacParland et al., 2018, Nature Communications
	periportal ECs	SPARCL1	MacParland et al., 2018, Nature Communications
	periportal ECs	TM4SF1	MacParland et al., 2018, Nature Communications
	periportal ECs	CLEC14A	MacParland et al., 2018, Nature Communications
	periportal ECs	AQP1	MacParland et al., 2018, Nature Communications
	central vein	RSPO3	Inverso et al., Developmental Cell 2021
	central vein	WNT2	Inverso et al., Developmental Cell 2021
	central vein	SELP	Inverso et al., Developmental Cell 2021
	central vein	VCAM1	Inverso et al., Developmental Cell 2021

### Sheet: EC_markers_vascbed_lung
	Category / Subtype	Marker	Reference
	capillary aerocyte	EDNRB	de Rooij et al., Cardiovascular Research 2023
	capillary aerocyte	HPGD	de Rooij et al., Cardiovascular Research 2023
	capillary aerocyte	CA4	de Rooij et al., Cardiovascular Research 2023
	capillary general	FCN3	de Rooij et al., Cardiovascular Research 2023
	capillary general	BNTL9	de Rooij et al., Cardiovascular Research 2023
	capillary general	CD36	de Rooij et al., Cardiovascular Research 2023
	capillary general	NOSTRIN	de Rooij et al., Cardiovascular Research 2023
	systemic endothelium	COL15A1	de Rooij et al., Cardiovascular Research 2023
	systemic endothelium	ZNF385D	de Rooij et al., Cardiovascular Research 2023
	systemic endothelium	SPRY1	de Rooij et al., Cardiovascular Research 2023
