## Supplementary Tables for "Uncovering the transcriptional hallmarks of endothelial cell aging via integrated single-cell analysis": Table_S3_HAECA.xlsx

### Sheet: ECs_per_tissue_final
	Tissue	Count
	Adipose	8523
	Brain	81887
	Breast	28977
	Heart	99228
	Intestine	8061
	Kidney	6477
	Liver	16804
	Lung	68243
	Muscle	14237
	Ovarium	9089
	Skin	7048
	Uterus	27255
	Total	375829

### Sheet: ECs_per_tissue_study_final
	Tissue	HAECA_ID	Count
	Adipose	HAECA_1	6131
	Adipose	HAECA_21	2392
	Brain	HAECA_28	4418
	Brain	HAECA_3	45031
	Brain	HAECA_40	1085
	Brain	HAECA_41	1953
	Brain	HAECA_51	21840
	Brain	HAECA_7	7560
	Breast	HAECA_30	6047
	Breast	HAECA_31	22930
	Heart	HAECA_12	5331
	Heart	HAECA_14	84947
	Heart	HAECA_21	1852
	Heart	HAECA_29	7098
	Intestine	HAECA_10	2677
	Intestine	HAECA_35	1843
	Intestine	HAECA_59	3541
	Kidney	HAECA_15	6477
	Liver	HAECA_21	151
	Liver	HAECA_22	322
	Liver	HAECA_38	3378
	Liver	HAECA_54	3895
	Liver	HAECA_58	9058
	Lung	HAECA_17	22875
	Lung	HAECA_18	3998
	Lung	HAECA_19	1400
	Lung	HAECA_21	2547
	Lung	HAECA_29	2693
	Lung	HAECA_52	18960
	Lung	HAECA_53	15770
	Muscle	HAECA_21	4448
	Muscle	HAECA_22	1043
	Muscle	HAECA_29	1184
	Muscle	HAECA_37	7562
	Ovarium	HAECA_24	2204
	Ovarium	HAECA_44	6702
	Ovarium	HAECA_45	183
	Skin	HAECA_21	1093
	Skin	HAECA_22	1457
	Skin	HAECA_29	931
	Skin	HAECA_47	2727
	Skin	HAECA_48	840
	Uterus	HAECA_21	1337
	Uterus	HAECA_25	777
	Uterus	HAECA_46	25141

### Sheet: ECs_per_tissue_study_donor_fina
	Donor	HAECA_ID	Tissue	Age bracket	Age	Sex	Number of ECs
	Hs_OAT_266-1	HAECA_1	Adipose	Aged	68_y	Male	374
	Hs_SAT_02-1	HAECA_1	Adipose	Young	41_y	Female	744
	Hs_SAT_04-1	HAECA_1	Adipose	Young	41_y	Female	419
	Hs_SAT_254-1	HAECA_1	Adipose	Aged	73_y	Female	1253
	Hs_SAT_266-1	HAECA_1	Adipose	Aged	68_y	Male	1641
	Hs237	HAECA_1	Adipose	Young	53_y	Female	187
	Hs238	HAECA_1	Adipose	Young	49_y	Female	187
	Hs239	HAECA_1	Adipose	Aged	71_y	Female	690
	Hs242	HAECA_1	Adipose	Aged	59_y	Female	636
	TSP10	HAECA_21	Adipose	Young	33_y	Male	1248
	TSP14	HAECA_21	Adipose	Aged	59_y	Male	1144
	2RT00374N	HAECA_41	Brain	Young	45_y	Male	548
	H18.30.002	HAECA_28	Brain	Young	50_y	Male	2560
	H19.30.001	HAECA_28	Brain	Young	42_y	Male	843
	H19.30.002	HAECA_28	Brain	Young	29_y	Male	1015
	NCI_1	HAECA_3	Brain	Young	58_y	Male	10657
	NCI_2	HAECA_3	Brain	Aged	93_y	Female	4470
	NCI_3	HAECA_3	Brain	Aged	75_y	Female	7379
	NCI_4	HAECA_3	Brain	Aged	63_y	Male	8016
	NCI_5	HAECA_3	Brain	Aged	83_y	Male	7102
	NCI_6	HAECA_3	Brain	Aged	77_y	Male	2825
	NCI_7	HAECA_3	Brain	Aged	82_y	Male	3284
	NCI_8	HAECA_3	Brain	Aged	79_y	Female	1298
	RT00382N	HAECA_41	Brain	Aged	60_y	Male	174
	RT00383N	HAECA_41	Brain	Young	43_y	Male	762
	RT00385N	HAECA_41	Brain	Aged	68_y	Female	126
	RT00390N	HAECA_41	Brain	Young	51_y	Female	343
	SD012/17	HAECA_40	Brain	Aged	71_y	Female	93
	SD014/13	HAECA_40	Brain	Aged	74_y	Female	80
	SD016/13	HAECA_40	Brain	Young	44_y	Female	88
	SD024/17	HAECA_40	Brain	Aged	72_y	Male	83
	SD025/17	HAECA_40	Brain	Aged	73_y	Male	141
	SD026/16	HAECA_40	Brain	Young	37_y	Female	85
	SD029/17	HAECA_40	Brain	Young	40_y	Male	98
	SD030/18	HAECA_40	Brain	Aged	63_y	Male	172
	SD036/17	HAECA_40	Brain	Aged	71_y	Male	73
	SD038/17	HAECA_40	Brain	Young	34_y	Male	85
	SD042/14	HAECA_40	Brain	Aged	63_y	Male	87
	SN_Donor1OC	HAECA_7	Brain	Aged	72_y	Male	106
	SN_Donor1OTC	HAECA_7	Brain	Aged	72_y	Male	102
	SN_Donor2OC	HAECA_7	Brain	Aged	66_y	Male	190
	SN_Donor3OC	HAECA_7	Brain	Aged	65_y	Female	389
	SN_Donor3OTC	HAECA_7	Brain	Aged	65_y	Female	339
	SN_Donor4OC	HAECA_7	Brain	Aged	60_y	Male	489
	SN_Donor4OTC	HAECA_7	Brain	Aged	60_y	Male	541
	SN_Donor5OC	HAECA_7	Brain	Aged	73_y	Female	602
	SN_Donor5OTC	HAECA_7	Brain	Aged	73_y	Female	2179
	SN_Donor6OC	HAECA_7	Brain	Aged	77_y	Male	285
	SN_Donor7OC	HAECA_7	Brain	Aged	78_y	Female	136
	SN_Donor7OTC	HAECA_7	Brain	Aged	78_y	Female	290
	SN_Donor8OC	HAECA_7	Brain	Aged	78_y	Male	614
	SN_Donor8OTC	HAECA_7	Brain	Aged	78_y	Male	1298
	TL10	HAECA_51	Brain	Young	24_y	Male	16201
	TL5	HAECA_51	Brain	Aged	69_y	Female	5639
	1035N	HAECA_31	Breast	Aged	52_y	Female	970
	1989N	HAECA_31	Breast	Young	33_y	Female	2912
	2024N	HAECA_31	Breast	Young	21_y	Female	2794
	2182N	HAECA_31	Breast	Young	25_y	Female	1717
	2252N	HAECA_31	Breast	Young	19_y	Female	2672
	3002N	HAECA_31	Breast	Young	31_y	Female	3370
	3046N	HAECA_31	Breast	Aged	55_y	Female	1750
	3150N	HAECA_31	Breast	Aged	65_y	Female	4437
	3234N	HAECA_31	Breast	Aged	57_y	Female	2308
	patient_0019	HAECA_30	Breast	Young	21_y	Female	286
	patient_0021	HAECA_30	Breast	Aged	48_y	Female	615
	patient_0064	HAECA_30	Breast	Aged	44_y	Female	268
	patient_0092	HAECA_30	Breast	Young	19_y	Female	210
	patient_0093	HAECA_30	Breast	Young	22_y	Female	1040
	patient_0123	HAECA_30	Breast	Aged	48_y	Female	410
	patient_0169	HAECA_30	Breast	Young	35_y	Female	212
	patient_0230.17	HAECA_30	Breast	Young	30_y	Female	189
	patient_0233	HAECA_30	Breast	Young	34_y	Female	222
	patient_0275	HAECA_30	Breast	Aged	48_y	Female	301
	patient_0288	HAECA_30	Breast	Aged	69_y	Female	517
	patient_0342	HAECA_30	Breast	Aged	55_y	Female	1384
	patient_0372	HAECA_30	Breast	Aged	49_y	Female	393
	D1	HAECA_14	Heart	Young	50-55_y	Female	800
	D11	HAECA_14	Heart	Aged	60-65_y	Female	15878
	D2	HAECA_14	Heart	Aged	60-65_y	Male	2855
	D3	HAECA_14	Heart	Aged	55-60_y	Male	2344
	D4	HAECA_14	Heart	Aged	70-75_y	Female	2433
	D5	HAECA_14	Heart	Aged	65-70_y	Female	2664
	D6	HAECA_14	Heart	Aged	70-75_y	Male	38694
	D7	HAECA_14	Heart	Aged	60-65_y	Male	8017
	GTEX-13N11	HAECA_29	Heart	Young	41-50_y	Female	2461
	GTEX-15RIE	HAECA_29	Heart	Aged	61-70_y	Male	2027
	GTEX-1ICG6	HAECA_29	Heart	Aged	61-70_y	Female	2610
	H2	HAECA_14	Heart	Young	50-55_y	Male	2344
	H3	HAECA_14	Heart	Young	50-55_y	Male	2271
	H4	HAECA_14	Heart	Aged	55-60_y	Male	1648
	H5	HAECA_14	Heart	Young	50-55_y	Female	2622
	H6	HAECA_14	Heart	Young	40-45_y	Female	1155
	H7	HAECA_14	Heart	Young	45-50_y	Female	1222
	P1	HAECA_12	Heart	Young	44_y	Male	1397
	P17	HAECA_12	Heart	Aged	61_y	Male	885
	P7	HAECA_12	Heart	Young	55_y	Female	1138
	P8	HAECA_12	Heart	Young	44_y	Male	1911
	TSP12	HAECA_21	Heart	Aged	74_y	Male	1852
	106265	HAECA_35	Intestine	Young	25-29_y	Female	88
	158108	HAECA_35	Intestine	Aged	50-54_y	Male	676
	180844	HAECA_35	Intestine	Aged	60-64_y	Female	161
	197396	HAECA_35	Intestine	Aged	70-74_y	Male	918
	A32 (411C)	HAECA_10	Intestine	Young	25-30_y	Male	960
	A34 (417C)	HAECA_10	Intestine	Aged	65-70_y	Male	1378
	A38 (432C)	HAECA_10	Intestine	Aged	60-65_y	Female	339
	B001	HAECA_59	Intestine	Aged	67_y	Female	416
	B004	HAECA_59	Intestine	Aged	78_y	Male	410
	B005	HAECA_59	Intestine	Young	24_y	Female	519
	B008	HAECA_59	Intestine	Young	37_y	Male	447
	B009	HAECA_59	Intestine	Young	30_y	Male	256
	B010	HAECA_59	Intestine	Young	37_y	Male	643
	B011	HAECA_59	Intestine	Aged	65_y	Female	418
	B012	HAECA_59	Intestine	Young	24_y	Male	432
	3499	HAECA_15	Kidney	Young	57_y	Female	145
	3504	HAECA_15	Kidney	Young	45_y	Female	355
	3535	HAECA_15	Kidney	Aged	76_y	Male	1187
	3593	HAECA_15	Kidney	Aged	66_y	Male	1231
	3613	HAECA_15	Kidney	Young	59_y	Female	858
	18-142	HAECA_15	Kidney	Aged	70-79_y	Female	383
	18-162	HAECA_15	Kidney	Aged	70-79_y	Female	481
	18-312	HAECA_15	Kidney	Aged	80-89_y	Male	725
	KRP446	HAECA_15	Kidney	Young	29_y	Male	127
	KRP460	HAECA_15	Kidney	Aged	63_y	Female	561
	KRP462	HAECA_15	Kidney	Aged	69_y	Female	424
	33287869	HAECA_22	Liver	Young	31_y	Male	322
	C37	HAECA_38	Liver	Young	30-60_y (median 45_y)	Male	174
	C41	HAECA_38	Liver	Young	30-60_y (median 45_y)	Female	490
	C43	HAECA_38	Liver	Young	<30_y	Male	430
	C49	HAECA_38	Liver	Young	30-60_y (median 45_y)	Female	353
	C58	HAECA_38	Liver	Young	30-60_y (median 45_y)	Male	101
	C59	HAECA_38	Liver	Young	<30_y	Male	353
	C61	HAECA_38	Liver	Young	30-60_y (median 45_y)	Male	372
	C63	HAECA_38	Liver	Young	30-60_y (median 45_y)	Female	95
	C64	HAECA_38	Liver	Young	<30_y	Male	158
	C68	HAECA_38	Liver	Aged	>60_y	Female	265
	C69	HAECA_38	Liver	Young	<30_y	Male	227
	C72	HAECA_38	Liver	Young	<30_y	Female	360
	HD1	HAECA_54	Liver	Aged	53_y	Female	1070
	HD2	HAECA_54	Liver	Young	29_y	Female	312
	HD3	HAECA_54	Liver	Young	37_y	Female	1227
	Liver-1	HAECA_58	Liver	Aged	51-60_y	Male	756
	Liver-10	HAECA_58	Liver	Aged	61-70_y	Male	394
	Liver-11	HAECA_58	Liver	Aged	71-80_y	Female	565
	Liver-13	HAECA_58	Liver	Aged	51-60_y	Female	386
	Liver-14	HAECA_58	Liver	Aged	61-70_y	Male	353
	Liver-15	HAECA_58	Liver	Aged	61-70_y	Female	113
	Liver-16	HAECA_58	Liver	Aged	71-80_y	Female	430
	Liver-17	HAECA_58	Liver	Young	31-40_y	Male	81
	Liver-18	HAECA_58	Liver	Aged	81-90_y	Female	462
	Liver-19	HAECA_58	Liver	Aged	51-60_y	Male	524
	Liver-2	HAECA_58	Liver	Aged	71-80_y	Female	503
	Liver-20	HAECA_58	Liver	Aged	51-60_y	Female	583
	Liver-22	HAECA_58	Liver	Aged	61-70_y	Male	531
	Liver-23	HAECA_58	Liver	Young	21-30_y	Female	372
	Liver-24	HAECA_58	Liver	Young	21-30_y	Female	872
	Liver-3	HAECA_58	Liver	Aged	51-60_y	Male	572
	Liver-4	HAECA_58	Liver	Aged	71-80_y	Female	229
	Liver-5	HAECA_58	Liver	Aged	61-70_y	Male	285
	Liver-6	HAECA_58	Liver	Aged	41-50_y	Female	300
	Liver-7	HAECA_58	Liver	Aged	41-50_y	Female	282
	Liver-8	HAECA_58	Liver	Young	21-30_y	Male	465
	sn_H1	HAECA_54	Liver	Aged	53_y	Female	656
	sn_H3	HAECA_54	Liver	Young	37_y	Female	381
	sn_H4	HAECA_54	Liver	Aged	48_y	Female	249
	TSP14	HAECA_21	Liver	Aged	59_y	Male	151
	098C	HAECA_19	Lung	Young	41_y	Female	365
	1372C	HAECA_19	Lung	Young	21_y	Female	327
	192C	HAECA_19	Lung	Aged	62_y	Female	172
	222C	HAECA_19	Lung	Aged	65_y	Male	234
	296C	HAECA_19	Lung	Aged	80_y	Female	302
	A26	HAECA_52	Lung	Aged	75-80_y	Female	4664
	A37	HAECA_52	Lung	Aged	55-60_y	Female	1216
	A40	HAECA_52	Lung	Aged	60-64_y	Male	698
	A41	HAECA_52	Lung	Aged	55-60_y	Female	310
	A43	HAECA_52	Lung	Young	35-40_y	Male	7499
	A44	HAECA_52	Lung	Aged	65-70_y	Male	3119
	A47	HAECA_52	Lung	Aged	55-60_y	Female	1016
	A48	HAECA_52	Lung	Aged	60-64_y	Male	438
	CCHMC_SMG_Donor28	HAECA_53	Lung	Young	20_y	Male	222
	D322	HAECA_53	Lung	Young	30_y	Female	372
	D326	HAECA_53	Lung	Young	31_y	Male	221
	D339	HAECA_53	Lung	Young	29_y	Male	373
	D344	HAECA_53	Lung	Young	26_y	Female	237
	D353	HAECA_53	Lung	Young	30_y	Female	99
	D363	HAECA_53	Lung	Young	24_y	Female	115
	D367	HAECA_53	Lung	Young	27_y	Male	125
	D372	HAECA_53	Lung	Young	35_y	Female	692
	Donor_07	HAECA_53	Lung	Young	47_y	Female	136
	donor_1	HAECA_21	Lung	Aged	59_y	Female	475
	donor_2	HAECA_21	Lung	Aged	61_y	Female	2072
	GRO-03	HAECA_18	Lung	Aged	57_y	Male	189
	GRO-04	HAECA_18	Lung	Young	52_y	Male	118
	GRO-07	HAECA_18	Lung	Aged	64_y	Male	101
	GRO-09	HAECA_18	Lung	Young	50_y	Female	461
	GRO-10	HAECA_18	Lung	Aged	59_y	Male	1016
	GRO-11	HAECA_18	Lung	Aged	59_y	Male	189
	GTEX-13N11	HAECA_29	Lung	Young	41-50_y	Female	746
	GTEX-15CHR	HAECA_29	Lung	Young	51-60_y	Male	628
	GTEX-1HSMQ	HAECA_29	Lung	Young	51-60_y	Male	1319
	lafy_donor_4	HAECA_18	Lung	Aged	57_y	Female	529
	lafy_donor_5	HAECA_18	Lung	Young	18_y	Male	282
	lafy_donor_6	HAECA_18	Lung	Young	23_y	Female	1113
	LUNG01	HAECA_17	Lung	Aged	79_y	Female	1324
	LUNG010	HAECA_17	Lung	Young	56_y	Male	1198
	LUNG011	HAECA_17	Lung	Aged	75_y	Male	2238
	LUNG012	HAECA_17	Lung	Aged	58_y	Female	1018
	LUNG014	HAECA_17	Lung	Aged	66_y	Male	2858
	LUNG015	HAECA_17	Lung	Aged	73_y	Male	1905
	LUNG016	HAECA_17	Lung	Aged	64_y	Male	1691
	LUNG017	HAECA_17	Lung	Aged	57_y	Female	1427
	LUNG018	HAECA_17	Lung	Aged	73_y	Male	1772
	LUNG05	HAECA_17	Lung	Aged	63_y	Male	1513
	LUNG06	HAECA_17	Lung	Aged	69_y	Female	3466
	LUNG09	HAECA_17	Lung	Aged	75_y	Male	2465
	THD0002	HAECA_53	Lung	Young	40_y	Unknown	179
	UPENN0055	HAECA_53	Lung	Young	23_y	Male	484
	UPENN0058	HAECA_53	Lung	Aged	59_y	Female	241
	UPENN0070	HAECA_53	Lung	Young	25_y	Male	2366
	UPENN0078	HAECA_53	Lung	Aged	68_y	Female	791
	UPENN0121	HAECA_53	Lung	Aged	70_y	Female	1831
	UPENN0191	HAECA_53	Lung	Young	42_y	Male	427
	UPENN0328	HAECA_53	Lung	Young	35_y	Female	816
	UPENN0420	HAECA_53	Lung	Young	51_y	Female	355
	UPENN0424	HAECA_53	Lung	Young	29_y	Female	1490
	UPENN0457	HAECA_53	Lung	Aged	57_y	Female	726
	UPENN0459	HAECA_53	Lung	Aged	76_y	Female	382
	UPENN4146	HAECA_53	Lung	Young	52_y	Male	418
	UPENN5388	HAECA_53	Lung	Aged	69_y	Male	1148
	VUHD66	HAECA_53	Lung	Young	30_y	Male	179
	VUHD67	HAECA_53	Lung	Young	30_y	Female	298
	VUHD68	HAECA_53	Lung	Young	41_y	Male	626
	VUHD70	HAECA_53	Lung	Young	54_y	Male	421
	33287869	HAECA_22	Muscle	Young	31_y	Male	1043
	339C	HAECA_37	Muscle	Aged	70-75_y	Female	622
	343B	HAECA_37	Muscle	Aged	70-75_y	Female	243
	362C	HAECA_37	Muscle	Aged	60-65_y	Male	1195
	367C	HAECA_37	Muscle	Aged	70-75_y	Male	1466
	411C	HAECA_37	Muscle	Young	25-30_y	Male	709
	464C	HAECA_37	Muscle	Young	35-40_y	Male	275
	470BR	HAECA_37	Muscle	Young	15-20_y	Male	2626
	529C	HAECA_37	Muscle	Young	35-40_y	Male	98
	582C	HAECA_37	Muscle	Aged	55-60_y	Female	97
	583B	HAECA_37	Muscle	Young	25-30_y	Male	99
	591C	HAECA_37	Muscle	Young	35-40_y	Male	132
	GTEX-145ME	HAECA_29	Muscle	Young	41-50_y	Female	533
	GTEX-15RIE	HAECA_29	Muscle	Aged	61-70_y	Male	281
	GTEX-1HSMQ	HAECA_29	Muscle	Aged	51-60_y	Male	370
	TSP1	HAECA_21	Muscle	Aged	59_y	Female	752
	TSP14	HAECA_21	Muscle	Aged	59_y	Male	485
	TSP2	HAECA_21	Muscle	Aged	61_y	Female	2865
	TSP4	HAECA_21	Muscle	Young	38_y	Female	346
	1	HAECA_44	Ovarium	Young	18_y	Female	518
	3	HAECA_44	Ovarium	Young	22_y	Female	1008
	4	HAECA_44	Ovarium	Young	28_y	Female	1412
	7	HAECA_44	Ovarium	Aged	37_y	Female	598
	8	HAECA_44	Ovarium	Aged	38_y	Female	925
	9	HAECA_44	Ovarium	Aged	39_y	Female	944
	11	HAECA_44	Ovarium	Aged	47_y	Female	470
	12	HAECA_44	Ovarium	Aged	48_y	Female	451
	13	HAECA_44	Ovarium	Aged	49_y	Female	376
	Donor4	HAECA_45	Ovarium	Aged	37_y	Female	50
	Donor5	HAECA_45	Ovarium	Young	31_y	Female	133
	ovary23	HAECA_24	Ovarium	Young	23_y	Female	410
	ovary27	HAECA_24	Ovarium	Young	27_y	Female	346
	ovary28	HAECA_24	Ovarium	Young	28_y	Female	489
	ovary29	HAECA_24	Ovarium	Young	29_y	Female	251
	ovary47	HAECA_24	Ovarium	Aged	47_y	Female	54
	ovary51	HAECA_24	Ovarium	Aged	51_y	Female	81
	ovary52	HAECA_24	Ovarium	Aged	52_y	Female	400
	ovary54	HAECA_24	Ovarium	Aged	54_y	Female	173
	33287869	HAECA_22	Skin	Young	31_y	Male	1457
	Donor_1	HAECA_47	Skin	Young	25_y	Male	374
	Donor_2	HAECA_47	Skin	Young	27_y	Male	378
	Donor_3	HAECA_47	Skin	Aged	53_y	Male	830
	Donor_4	HAECA_47	Skin	Aged	70_y	Male	733
	Donor_5	HAECA_47	Skin	Aged	69_y	Male	412
	GTEX-1HSMQ	HAECA_29	Skin	Aged	51-60_y	Male	931
	HC6	HAECA_48	Skin	Young	27_y	Female	533
	HC7	HAECA_48	Skin	Aged	42_y	Female	307
	TSP10	HAECA_21	Skin	Young	33_y	Male	738
	TSP14	HAECA_21	Skin	Aged	59_y	Male	355
	C02	HAECA_25	Uterus	Young	22_y	Female	621
	C03	HAECA_25	Uterus	Young	42_y	Female	156
	patient_1	HAECA_46	Uterus	Aged	61_y	Female	1349
	patient_10	HAECA_46	Uterus	Aged	60_y	Female	1481
	patient_11	HAECA_46	Uterus	Aged	79_y	Female	199
	patient_12	HAECA_46	Uterus	Aged	76_y	Female	794
	patient_13	HAECA_46	Uterus	Aged	62_y	Female	2352
	patient_14	HAECA_46	Uterus	Aged	60_y	Female	2220
	patient_16	HAECA_46	Uterus	Young	52_y	Female	137
	patient_17	HAECA_46	Uterus	Young	54_y	Female	494
	patient_18	HAECA_46	Uterus	Young	51_y	Female	108
	patient_19	HAECA_46	Uterus	Aged	65_y	Female	1008
	patient_2	HAECA_46	Uterus	Aged	77_y	Female	235
	patient_20	HAECA_46	Uterus	Aged	74_y	Female	304
	patient_3	HAECA_46	Uterus	Young	46_y	Female	3562
	patient_4	HAECA_46	Uterus	Young	50_y	Female	3178
	patient_7	HAECA_46	Uterus	Young	52_y	Female	5376
	patient_8	HAECA_46	Uterus	Aged	74_y	Female	1760
	patient_9	HAECA_46	Uterus	Aged	67_y	Female	584
	TSP4	HAECA_21	Uterus	Young	38_y	Female	1337

### Sheet: ECs_per_age_bracket_final
	Age_brackets	Count
	aged	241255
	young	134574

### Sheet: Age_range_per_tissue
	Tissue	Age_brackets	Age	Median Age of Tissue	Cutoff Age of Tissue	Donor	Donor nr per bracket	Min age of tissue	Max age of tissue
	Adipose	young	41	59	59	Hs_SAT_02-1	5	33	53
	Adipose	young	41	59	59	Hs_SAT_04-1	5	33	53
	Adipose	aged	73	59	59	Hs_SAT_254-1	6	59	73
	Adipose	aged	68	59	59	Hs_OAT_266-1	6	59	73
	Adipose	aged	68	59	59	Hs_SAT_266-1	6	59	73
	Adipose	young	53	59	59	Hs237	5	33	53
	Adipose	young	49	59	59	Hs238	5	33	53
	Adipose	aged	71	59	59	Hs239	6	59	73
	Adipose	aged	59	59	59	Hs242	6	59	73
	Adipose	young	33	59	59	TSP10	5	33	53
	Adipose	aged	59	59	59	TSP14	6	59	73
	Brain	young	50	68	60	H18.30.002	12	24	58
	Brain	young	29	68	60	H19.30.002	12	24	58
	Brain	young	42	68	60	H19.30.001	12	24	58
	Brain	young	58	68	60	NCI_1	12	24	58
	Brain	aged	93	68	60	NCI_2	31	60	93
	Brain	aged	75	68	60	NCI_3	31	60	93
	Brain	aged	63	68	60	NCI_4	31	60	93
	Brain	aged	83	68	60	NCI_5	31	60	93
	Brain	aged	77	68	60	NCI_6	31	60	93
	Brain	aged	82	68	60	NCI_7	31	60	93
	Brain	aged	79	68	60	NCI_8	31	60	93
	Brain	aged	63	68	60	SD042/14	31	60	93
	Brain	young	44	68	60	SD016/13	12	24	58
	Brain	young	40	68	60	SD029/17	12	24	58
	Brain	young	34	68	60	SD038/17	12	24	58
	Brain	young	37	68	60	SD026/16	12	24	58
	Brain	aged	74	68	60	SD014/13	31	60	93
	Brain	aged	72	68	60	SD024/17	31	60	93
	Brain	aged	71	68	60	SD012/17	31	60	93
	Brain	aged	63	68	60	SD030/18	31	60	93
	Brain	aged	73	68	60	SD025/17	31	60	93
	Brain	aged	71	68	60	SD036/17	31	60	93
	Brain	young	45	68	60	2RT00374N	12	24	58
	Brain	aged	60	68	60	RT00382N	31	60	93
	Brain	young	43	68	60	RT00383N	12	24	58
	Brain	aged	68	68	60	RT00385N	31	60	93
	Brain	young	51	68	60	RT00390N	12	24	58
	Brain	aged	69	68	60	TL5	31	60	93
	Brain	young	24	68	60	TL10	12	24	58
	Brain	aged	72	68	60	SN_Donor1OC	31	60	93
	Brain	aged	72	68	60	SN_Donor1OTC	31	60	93
	Brain	aged	66	68	60	SN_Donor2OC	31	60	93
	Brain	aged	77	68	60	SN_Donor6OC	31	60	93
	Brain	aged	65	68	60	SN_Donor3OC	31	60	93
	Brain	aged	65	68	60	SN_Donor3OTC	31	60	93
	Brain	aged	78	68	60	SN_Donor7OC	31	60	93
	Brain	aged	78	68	60	SN_Donor7OTC	31	60	93
	Brain	aged	60	68	60	SN_Donor4OC	31	60	93
	Brain	aged	60	68	60	SN_Donor4OTC	31	60	93
	Brain	aged	73	68	60	SN_Donor5OC	31	60	93
	Brain	aged	73	68	60	SN_Donor5OTC	31	60	93
	Brain	aged	78	68	60	SN_Donor8OC	31	60	93
	Brain	aged	78	68	60	SN_Donor8OTC	31	60	93
	Breast	young	19	39.5	39.5	patient_0092	11	19	35
	Breast	young	21	39.5	39.5	patient_0019	11	19	35
	Breast	young	22	39.5	39.5	patient_0093	11	19	35
	Breast	young	30	39.5	39.5	patient_0230.17	11	19	35
	Breast	aged	44	39.5	39.5	patient_0064	11	44	69
	Breast	young	34	39.5	39.5	patient_0233	11	19	35
	Breast	young	35	39.5	39.5	patient_0169	11	19	35
	Breast	aged	48	39.5	39.5	patient_0123	11	44	69
	Breast	aged	55	39.5	39.5	patient_0342	11	44	69
	Breast	aged	69	39.5	39.5	patient_0288	11	44	69
	Breast	aged	48	39.5	39.5	patient_0021	11	44	69
	Breast	aged	48	39.5	39.5	patient_0275	11	44	69
	Breast	aged	49	39.5	39.5	patient_0372	11	44	69
	Breast	aged	65	39.5	39.5	3150N	11	44	69
	Breast	young	31	39.5	39.5	3002N	11	19	35
	Breast	young	21	39.5	39.5	2024N	11	19	35
	Breast	young	25	39.5	39.5	2182N	11	19	35
	Breast	young	33	39.5	39.5	1989N	11	19	35
	Breast	young	19	39.5	39.5	2252N	11	19	35
	Breast	aged	55	39.5	39.5	3046N	11	44	69
	Breast	aged	57	39.5	39.5	3234N	11	44	69
	Breast	aged	52	39.5	39.5	1035N	11	44	69
	Heart	young	44	57.5	57.5	P1	10	42.5	55
	Heart	young	55	57.5	57.5	P7	10	42.5	55
	Heart	young	44	57.5	57.5	P8	10	42.5	55
	Heart	aged	61	57.5	57.5	P17	12	57.5	74
	Heart	young	52.5	57.5	57.5	D1	10	42.5	55
	Heart	aged	62.5	57.5	57.5	D2	12	57.5	74
	Heart	aged	57.5	57.5	57.5	D3	12	57.5	74
	Heart	aged	72.5	57.5	57.5	D4	12	57.5	74
	Heart	aged	67.5	57.5	57.5	D5	12	57.5	74
	Heart	aged	72.5	57.5	57.5	D6	12	57.5	74
	Heart	aged	62.5	57.5	57.5	D7	12	57.5	74
	Heart	aged	62.5	57.5	57.5	D11	12	57.5	74
	Heart	young	52.5	57.5	57.5	H5	10	42.5	55
	Heart	young	42.5	57.5	57.5	H6	10	42.5	55
	Heart	young	52.5	57.5	57.5	H3	10	42.5	55
	Heart	young	52.5	57.5	57.5	H2	10	42.5	55
	Heart	aged	57.5	57.5	57.5	H4	12	57.5	74
	Heart	young	47.5	57.5	57.5	H7	10	42.5	55
	Heart	aged	74	57.5	57.5	TSP12	12	57.5	74
	Heart	aged	65.5	57.5	57.5	GTEX-1ICG6	12	57.5	74
	Heart	young	45.5	57.5	57.5	GTEX-13N11	10	42.5	55
	Heart	aged	65.5	57.5	57.5	GTEX-15RIE	12	57.5	74
	Intestine	young	2025-05-27	52	52	A32 (411C)	7	24	37
	Intestine	aged	67.5	52	52	A34 (417C)	8	52	78
	Intestine	aged	62.5	52	52	A38 (432C)	8	52	78
	Intestine	aged	72	52	52	197396	8	52	78
	Intestine	aged	62	52	52	180844	8	52	78
	Intestine	young	27	52	52	106265	7	24	37
	Intestine	aged	52	52	52	158108	8	52	78
	Intestine	aged	67	52	52	B001	8	52	78
	Intestine	aged	78	52	52	B004	8	52	78
	Intestine	young	24	52	52	B005	7	24	37
	Intestine	young	37	52	52	B010	7	24	37
	Intestine	aged	65	52	52	B011	8	52	78
	Intestine	young	24	52	52	B012	7	24	37
	Intestine	young	37	52	52	B008	7	24	37
	Intestine	young	30	52	52	B009	7	24	37
	Kidney	aged	76	66	60	3535	7	63	84.5
	Kidney	aged	74.5	66	60	18-162	7	63	84.5
	Kidney	aged	74.5	66	60	18-142	7	63	84.5
	Kidney	aged	84.5	66	60	18-312	7	63	84.5
	Kidney	young	57	66	60	3499	4	29	59
	Kidney	young	45	66	60	3504	4	29	59
	Kidney	aged	66	66	60	3593	7	63	84.5
	Kidney	young	59	66	60	3613	4	29	59
	Kidney	young	29	66	60	KRP446	4	29	59
	Kidney	aged	63	66	60	KRP460	7	63	84.5
	Kidney	aged	69	66	60	KRP462	7	63	84.5
	Liver	young	45	45.5	45.5	C37	19	2025-05-25	45
	Liver	young	45	45.5	45.5	C41	19	2025-05-25	45
	Liver	young	30	45.5	45.5	C43	19	2025-05-25	45
	Liver	young	45	45.5	45.5	C49	19	2025-05-25	45
	Liver	young	45	45.5	45.5	C58	19	2025-05-25	45
	Liver	young	30	45.5	45.5	C59	19	2025-05-25	45
	Liver	young	45	45.5	45.5	C61	19	2025-05-25	45
	Liver	young	45	45.5	45.5	C63	19	2025-05-25	45
	Liver	young	30	45.5	45.5	C64	19	2025-05-25	45
	Liver	aged	60	45.5	45.5	C68	22	45.5	85.5
	Liver	young	30	45.5	45.5	C69	19	2025-05-25	45
	Liver	young	30	45.5	45.5	C72	19	2025-05-25	45
	Liver	aged	53	45.5	45.5	HD1	22	45.5	85.5
	Liver	young	29	45.5	45.5	HD2	19	2025-05-25	45
	Liver	young	37	45.5	45.5	HD3	19	2025-05-25	45
	Liver	aged	53	45.5	45.5	sn_H1	22	45.5	85.5
	Liver	young	37	45.5	45.5	sn_H3	19	2025-05-25	45
	Liver	aged	48	45.5	45.5	sn_H4	22	45.5	85.5
	Liver	aged	55.5	45.5	45.5	Liver-1	22	45.5	85.5
	Liver	aged	75.5	45.5	45.5	Liver-2	22	45.5	85.5
	Liver	aged	55.5	45.5	45.5	Liver-3	22	45.5	85.5
	Liver	aged	75.5	45.5	45.5	Liver-4	22	45.5	85.5
	Liver	aged	65.5	45.5	45.5	Liver-5	22	45.5	85.5
	Liver	aged	45.5	45.5	45.5	Liver-6	22	45.5	85.5
	Liver	aged	45.5	45.5	45.5	Liver-7	22	45.5	85.5
	Liver	young	2025-05-25	45.5	45.5	Liver-8	19	2025-05-25	45
	Liver	aged	65.5	45.5	45.5	Liver-10	22	45.5	85.5
	Liver	aged	75.5	45.5	45.5	Liver-11	22	45.5	85.5
	Liver	aged	55.5	45.5	45.5	Liver-13	22	45.5	85.5
	Liver	aged	65.5	45.5	45.5	Liver-14	22	45.5	85.5
	Liver	aged	65.5	45.5	45.5	Liver-15	22	45.5	85.5
	Liver	aged	75.5	45.5	45.5	Liver-16	22	45.5	85.5
	Liver	young	35.5	45.5	45.5	Liver-17	19	2025-05-25	45
	Liver	aged	85.5	45.5	45.5	Liver-18	22	45.5	85.5
	Liver	aged	55.5	45.5	45.5	Liver-19	22	45.5	85.5
	Liver	aged	55.5	45.5	45.5	Liver-20	22	45.5	85.5
	Liver	aged	65.5	45.5	45.5	Liver-22	22	45.5	85.5
	Liver	young	2025-05-25	45.5	45.5	Liver-23	19	2025-05-25	45
	Liver	young	2025-05-25	45.5	45.5	Liver-24	19	2025-05-25	45
	Liver	young	31	45.5	45.5	33287869	19	2025-05-25	45
	Liver	aged	59	45.5	45.5	TSP14	22	45.5	85.5
	Lung	aged	79	57	57	LUNG01	34	57	80
	Lung	young	56	57	57	LUNG010	33	18	56
	Lung	aged	75	57	57	LUNG011	34	57	80
	Lung	aged	58	57	57	LUNG012	34	57	80
	Lung	aged	66	57	57	LUNG014	34	57	80
	Lung	aged	73	57	57	LUNG015	34	57	80
	Lung	aged	64	57	57	LUNG016	34	57	80
	Lung	aged	57	57	57	LUNG017	34	57	80
	Lung	aged	73	57	57	LUNG018	34	57	80
	Lung	aged	63	57	57	LUNG05	34	57	80
	Lung	aged	69	57	57	LUNG06	34	57	80
	Lung	aged	75	57	57	LUNG09	34	57	80
	Lung	aged	57	57	57	lafy_donor_4	34	57	80
	Lung	aged	59	57	57	GRO-10	34	57	80
	Lung	young	23	57	57	lafy_donor_6	33	18	56
	Lung	young	52	57	57	GRO-04	33	18	56
	Lung	young	50	57	57	GRO-09	33	18	56
	Lung	young	18	57	57	lafy_donor_5	33	18	56
	Lung	aged	59	57	57	GRO-11	34	57	80
	Lung	aged	57	57	57	GRO-03	34	57	80
	Lung	aged	64	57	57	GRO-07	34	57	80
	Lung	young	41	57	57	098C	33	18	56
	Lung	young	21	57	57	1372C	33	18	56
	Lung	aged	62	57	57	192C	34	57	80
	Lung	aged	65	57	57	222C	34	57	80
	Lung	aged	80	57	57	296C	34	57	80
	Lung	aged	59	57	57	donor_1	34	57	80
	Lung	aged	61	57	57	donor_2	34	57	80
	Lung	young	55.5	57	57	GTEX-1HSMQ	33	18	56
	Lung	young	55.5	57	57	GTEX-15CHR	33	18	56
	Lung	young	45.5	57	57	GTEX-13N11	33	18	56
	Lung	aged	77.5	57	57	A26	34	57	80
	Lung	aged	57.5	57	57	A37	34	57	80
	Lung	aged	57.5	57	57	A47	34	57	80
	Lung	aged	62	57	57	A40	34	57	80
	Lung	young	37.5	57	57	A43	33	18	56
	Lung	aged	67.5	57	57	A44	34	57	80
	Lung	aged	62	57	57	A48	34	57	80
	Lung	aged	57.5	57	57	A41	34	57	80
	Lung	young	20	57	57	CCHMC_SMG_Donor28	33	18	56
	Lung	young	30	57	57	D322	33	18	56
	Lung	young	30	57	57	D353	33	18	56
	Lung	young	27	57	57	D367	33	18	56
	Lung	young	29	57	57	D339	33	18	56
	Lung	young	35	57	57	D372	33	18	56
	Lung	young	26	57	57	D344	33	18	56
	Lung	young	31	57	57	D326	33	18	56
	Lung	young	24	57	57	D363	33	18	56
	Lung	young	47	57	57	Donor_07	33	18	56
	Lung	young	30	57	57	VUHD66	33	18	56
	Lung	young	30	57	57	VUHD67	33	18	56
	Lung	young	41	57	57	VUHD68	33	18	56
	Lung	young	40	57	57	THD0002	33	18	56
	Lung	young	54	57	57	VUHD70	33	18	56
	Lung	young	52	57	57	UPENN4146	33	18	56
	Lung	aged	69	57	57	UPENN5388	34	57	80
	Lung	young	35	57	57	UPENN0328	33	18	56
	Lung	aged	76	57	57	UPENN0459	34	57	80
	Lung	young	51	57	57	UPENN0420	33	18	56
	Lung	young	23	57	57	UPENN0055	33	18	56
	Lung	aged	70	57	57	UPENN0121	34	57	80
	Lung	young	29	57	57	UPENN0424	33	18	56
	Lung	young	25	57	57	UPENN0070	33	18	56
	Lung	aged	57	57	57	UPENN0457	34	57	80
	Lung	aged	68	57	57	UPENN0078	34	57	80
	Lung	aged	59	57	57	UPENN0058	34	57	80
	Lung	young	42	57	57	UPENN0191	33	18	56
	Muscle	aged	59	55.5	55.5	TSP1	10	55.5	72.5
	Muscle	aged	59	55.5	55.5	TSP14	10	55.5	72.5
	Muscle	aged	61	55.5	55.5	TSP2	10	55.5	72.5
	Muscle	young	38	55.5	55.5	TSP4	9	2025-05-17	45.5
	Muscle	young	31	55.5	55.5	33287869	9	2025-05-17	45.5
	Muscle	aged	55.5	55.5	55.5	GTEX-1HSMQ	10	55.5	72.5
	Muscle	aged	65.5	55.5	55.5	GTEX-15RIE	10	55.5	72.5
	Muscle	young	45.5	55.5	55.5	GTEX-145ME	9	2025-05-17	45.5
	Muscle	aged	72.5	55.5	55.5	339C	10	55.5	72.5
	Muscle	aged	72.5	55.5	55.5	343B	10	55.5	72.5
	Muscle	aged	62.5	55.5	55.5	362C	10	55.5	72.5
	Muscle	aged	72.5	55.5	55.5	367C	10	55.5	72.5
	Muscle	young	2025-05-27	55.5	55.5	411C	9	2025-05-17	45.5
	Muscle	young	37.5	55.5	55.5	464C	9	2025-05-17	45.5
	Muscle	young	2025-05-17	55.5	55.5	470BR	9	2025-05-17	45.5
	Muscle	aged	57.5	55.5	55.5	582C	10	55.5	72.5
	Muscle	young	2025-05-27	55.5	55.5	583B	9	2025-05-17	45.5
	Muscle	young	37.5	55.5	55.5	591C	9	2025-05-17	45.5
	Muscle	young	37.5	55.5	55.5	529C	9	2025-05-17	45.5
	Ovarium	young	23	37	37	ovary23	8	18	31
	Ovarium	young	27	37	37	ovary27	8	18	31
	Ovarium	young	28	37	37	ovary28	8	18	31
	Ovarium	young	29	37	37	ovary29	8	18	31
	Ovarium	aged	47	37	37	ovary47	11	37	54
	Ovarium	aged	51	37	37	ovary51	11	37	54
	Ovarium	aged	52	37	37	ovary52	11	37	54
	Ovarium	aged	54	37	37	ovary54	11	37	54
	Ovarium	young	18	37	37	1	8	18	31
	Ovarium	young	22	37	37	3	8	18	31
	Ovarium	young	28	37	37	4	8	18	31
	Ovarium	aged	37	37	37	7	11	37	54
	Ovarium	aged	38	37	37	8	11	37	54
	Ovarium	aged	39	37	37	9	11	37	54
	Ovarium	aged	47	37	37	11	11	37	54
	Ovarium	aged	48	37	37	12	11	37	54
	Ovarium	aged	49	37	37	13	11	37	54
	Ovarium	aged	37	37	37	Donor4	11	37	54
	Ovarium	young	31	37	37	Donor5	8	18	31
	Skin	young	33	42	42	TSP10	5	25	33
	Skin	aged	59	42	42	TSP14	6	42	70
	Skin	young	31	42	42	33287869	5	25	33
	Skin	aged	55.5	42	42	GTEX-1HSMQ	6	42	70
	Skin	young	25	42	42	Donor_1	5	25	33
	Skin	young	27	42	42	Donor_2	5	25	33
	Skin	aged	53	42	42	Donor_3	6	42	70
	Skin	aged	70	42	42	Donor_4	6	42	70
	Skin	aged	69	42	42	Donor_5	6	42	70
	Skin	young	27	42	42	HC6	5	25	33
	Skin	aged	42	42	42	HC7	6	42	70
	Uterus	young	38	60	60	TSP4	9	22	54
	Uterus	young	22	60	60	C02	9	22	54
	Uterus	young	42	60	60	C03	9	22	54
	Uterus	aged	60	60	60	patient_14	11	60	79
	Uterus	young	52	60	60	patient_16	9	22	54
	Uterus	young	51	60	60	patient_18	9	22	54
	Uterus	aged	65	60	60	patient_19	11	60	79
	Uterus	aged	60	60	60	patient_10	11	60	79
	Uterus	aged	67	60	60	patient_9	11	60	79
	Uterus	aged	77	60	60	patient_2	11	60	79
	Uterus	aged	61	60	60	patient_1	11	60	79
	Uterus	young	46	60	60	patient_3	9	22	54
	Uterus	young	50	60	60	patient_4	9	22	54
	Uterus	young	52	60	60	patient_7	9	22	54
	Uterus	aged	74	60	60	patient_8	11	60	79
	Uterus	aged	79	60	60	patient_11	11	60	79
	Uterus	aged	76	60	60	patient_12	11	60	79
	Uterus	aged	62	60	60	patient_13	11	60	79
	Uterus	young	54	60	60	patient_17	9	22	54
	Uterus	aged	74	60	60	patient_20	11	60	79
