## Supplementary Tables for "Uncovering the transcriptional hallmarks of endothelial cell aging via integrated single-cell analysis": Table_S10_HAECA.xlsx

### Sheet: Human skin samples for IF
	Sample ID	Year of Birth	Age	Age bracket	Location	Avg_Nuc/Cyto YAP
	NH42	2001	24	young	UL	0.406961
	NH13	1997	28	young	Abd	0.449634
	NH44	1996	29	young	UL	0.342915
	NH19	1996	29	young	Abd	0.40488
	NH37	1996	29	young	UL	0.338962
	NH15	1995	30	young	Abd	0.397163
	NH20	1994	31	young	UA	0.391954
	NH49	1989	36	young	Abd	0.299065
	NH39	1987	38	young	Abd	0.361702
	NH41	1986	39	young	Abd	0.44697
	NH27	1975	50	aged	Abd	0.40628
	NH48	1972	53	aged	Abd	0.45331
	NH26	1971	54	aged	UL	0.390411
	NH40	1971	54	aged	Abd	0.434246
	NH21	1966	59	aged	EL	0.57619
	NH18	1963	62	aged	UA	0.391463
	NH43	1959	66	aged	Abd	0.436803
	NH9	1950	75	aged	EL	0.44186

### Sheet: Human lung samples for IF
	Sample ID	Age donor	Sex	Type
	6	73	Male	DBD		DBD: Donation after brain death
	11	29	Male	DCD		DCD: Donation after circulatory death
	12	28	Female	DBD
	13	35	Male	DCD
	20	76	Male	DCD
	23	88	Male	DBD
	29	36	Female	DBD
	38	75	Female	DCD
	39	71	Female	DBD

### Sheet: Human skin samples for MERFISH
	Sample ID	Year of Birth	Sex	Age	Age bracket	Location
	NH18	1963	Female	62	young	UA
	NH13	1994	Female	31	young	UA

### Sheet: Human liver samples (qPCR)
	Sample ID	Age donor	Sex	Diagnosis
	1	40	Female	Colorectal metastasis
	2	72	Female	Colorectal metastasis
	3	47	Female	Colorectal metastasis
