## Supplementary Tables for "Uncovering the transcriptional hallmarks of endothelial cell aging via integrated single-cell analysis": Table_S12_HAECA.xlsx

### Sheet: MERFISH gene panel
		Included Genes for the MERFISH panel									Sequential panel
	Gene Input	Vizgen Gene	Ensemble ID	Transcript	Reduced Abundance	Target Regions	Type		Gene Input	Vizgen Gene	Ensemble ID	Transcript	Notes	Reduced Abundance	Target Regions	Type
	PSME2	PSME2	ENSG00000100911	ENST00000615264	21.2228	30	MERFISH		FABP5	FABP5	ENSG00000164687	ENST00000396359		416.821	46	MERFISH	sequential panel
	SERPINB4	SERPINB4	ENSG00000206073	ENST00000341074	2.71543	30	MERFISH		LGALS3	LGALS3	ENSG00000131981	ENST00000254301		292.751	50	MERFISH	sequential panel
	TRPA1	TRPA1	ENSG00000104321	ENST00000520596	0.151194	30	MERFISH		AQP3	AQP3	ENSG00000165272	ENST00000297991		274.185	54	MERFISH	sequential panel
	TRBC1	TRBC1	ENSG00000211751	ENST00000633705	1.26028	31	MERFISH		GABARAP	GABARAP	ENSG00000170296	ENST00000577035		258.032	56	MERFISH	sequential panel
	MIF	MIF	ENSG00000240972	ENST00000215754	175.444	32	MERFISH		ACTA2	ACTA2	ENSG00000107796	ENST00000224784		226.447	51	MERFISH	sequential panel
	CCL14	CCL14	ENSG00000276409	ENST00000618404	31.8002	32	MERFISH		ANXA1	ANXA1	ENSG00000135046	ENST00000257497		114.4	50	MERFISH	sequential panel
	TFF3	TFF3	ENSG00000160180	ENST00000489676	4.84886	32	MERFISH
	NME1	NME1	ENSG00000239672	ENST00000393196	28.9899	35	MERFISH
	FCGR3A	FCGR3A	ENSG00000203747	ENST00000426740	0.631583	35	MERFISH
	CLEC4C	CLEC4C	ENSG00000198178	ENST00000537530	0.00355682	36	MERFISH
	CCL27	CCL27	ENSG00000213927	ENST00000259631	124.466	37	MERFISH
	LGALS9	LGALS9	ENSG00000168961	ENST00000313648	4.20765	37	MERFISH
	ADIRF	ADIRF	ENSG00000148671	ENST00000372013	56.4873	38	MERFISH
	ISG15	ISG15	ENSG00000187608	ENST00000624652	0.0375178	38	MERFISH
	STAG3	STAG3	ENSG00000066923	ENST00000412190	0.91378	39	MERFISH
	CCL17	CCL17	ENSG00000102970	ENST00000616880	1.16039	40	MERFISH
	CCL26	CCL26	ENSG00000006606	ENST00000005180	0.934313	40	MERFISH
	CSF2	CSF2	ENSG00000164400	ENST00000296871	0.0134475	40	MERFISH
	BTLA	BTLA	ENSG00000186265	ENST00000474965	0.0927247	42	MERFISH
	CTLA4	CTLA4	ENSG00000163599	ENST00000295854	0.0347408	42	MERFISH
	MYH11	MYH11	ENSG00000133392	ENST00000573908	26.6054	43	MERFISH
	PIEZO1	PIEZO1	ENSG00000103335	ENST00000518793	19.257	43	MERFISH
	CKS2	CKS2	ENSG00000123975	ENST00000314355	8.33213	44	MERFISH
	CCR10	CCR10	ENSG00000184451	ENST00000591568	0.500561	44	MERFISH
	CTSH	CTSH	ENSG00000103811	ENST00000534038	36.0826	45	MERFISH
	CCL1	CCL1	ENSG00000108702	ENST00000225842	0.0238041	45	MERFISH
	IL22	IL22	ENSG00000127318	ENST00000328087	0.00640038	45	MERFISH
	REG1A	REG1A	ENSG00000115386	ENST00000233735	2.30519	46	MERFISH
	XCL1	XCL1	ENSG00000143184	ENST00000367818	0.0858203	46	MERFISH
	IFI6	IFI6	ENSG00000126709	ENST00000361157	18.1151	47	MERFISH
	CCL2	CCL2	ENSG00000108691	ENST00000225831	20.8094	48	MERFISH
	UBE2C	UBE2C	ENSG00000175063	ENST00000356455	6.39684	48	MERFISH
	LTB	LTB	ENSG00000227507	ENST00000429299	0.753333	48	MERFISH
	RARRES2	RARRES2	ENSG00000106538	ENST00000223271	32.5833	49	MERFISH
	HLA-DRB5	HLA-DRB5	ENSG00000198502	ENST00000374975	22.7532	49	MERFISH
	MYL5	MYL5	ENSG00000215375	ENST00000400159	3.27618	49	MERFISH
	CXCL3	CXCL3	ENSG00000163734	ENST00000296026	0.299601	49	MERFISH
	NFKBIA	NFKBIA	ENSG00000100906	ENST00000216797	129.507	50	MERFISH
	CXCL12	CXCL12	ENSG00000107562	ENST00000343575	56.6493	50	MERFISH
	RAN	RAN	ENSG00000132341	ENST00000541679	45.4382	50	MERFISH
	CD34	CD34	ENSG00000174059	ENST00000356522	29.6976	50	MERFISH
	LMCD1	LMCD1	ENSG00000071282	ENST00000397386	10.4694	50	MERFISH
	KIT	KIT	ENSG00000157404	ENST00000288135	9.21482	50	MERFISH
	RELB	RELB	ENSG00000104856	ENST00000221452	6.00711	50	MERFISH
	CD40	CD40	ENSG00000101017	ENST00000372285	5.44216	50	MERFISH
	RICTOR	RICTOR	ENSG00000164327	ENST00000357387	4.92559	50	MERFISH
	CD300LG	CD300LG	ENSG00000161649	ENST00000317310	4.08082	50	MERFISH
	CD1A	CD1A	ENSG00000158477	ENST00000289429	3.93331	50	MERFISH
	FBP1	FBP1	ENSG00000165140	ENST00000375326	2.4711	50	MERFISH
	CHN1	CHN1	ENSG00000128656	ENST00000409597	1.01376	50	MERFISH
	CLEC10A	CLEC10A	ENSG00000132514	ENST00000576617	0.953742	50	MERFISH
	FOXP3	FOXP3	ENSG00000049768	ENST00000376199	0.509777	50	MERFISH
	COL6A5	COL6A5	ENSG00000172752	ENST00000512836	0.324146	50	MERFISH
	CHIT1	CHIT1	ENSG00000133063	ENST00000255427	0.216377	50	MERFISH
	PDCD1	PDCD1	ENSG00000188389	ENST00000334409	0.152715	50	MERFISH
	TFEC	TFEC	ENSG00000105967	ENST00000393485	0.132687	50	MERFISH
	TBX21	TBX21	ENSG00000073861	ENST00000177694	0.0787256	50	MERFISH
	IL3	IL3	ENSG00000164399	ENST00000296870	0.000589634	50	MERFISH
	ITGB5	ITGB5	ENSG00000082781	ENST00000296181	44.6482	51	MERFISH
	IGFBP6	IGFBP6	ENSG00000167779	ENST00000549628	39.4713	51	MERFISH
	CNN1	CNN1	ENSG00000130176	ENST00000252456	33.8847	51	MERFISH
	CHI3L1	CHI3L1	ENSG00000133048	ENST00000255409	31.604	51	MERFISH
	NECTIN2	NECTIN2	ENSG00000130202	ENST00000252485	21.1846	51	MERFISH
	STAB1	STAB1	ENSG00000010327	ENST00000469989	10.8321	51	MERFISH
	MYLK	MYLK	ENSG00000065534	ENST00000578202	10.6717	51	MERFISH
	CD163	CD163	ENSG00000177575	ENST00000537626	3.70009	51	MERFISH
	CCL20	CCL20	ENSG00000115009	ENST00000358813	1.80889	51	MERFISH
	SELP	SELP	ENSG00000174175	ENST00000263686	1.15233	51	MERFISH
	COL11A1	COL11A1	ENSG00000060718	ENST00000370096	0.522083	51	MERFISH
	CCRL2	CCRL2	ENSG00000121797	ENST00000399036	0.321874	51	MERFISH
	LAG3	LAG3	ENSG00000089692	ENST00000203629	0.243367	51	MERFISH
	GZMB	GZMB	ENSG00000100453	ENST00000216341	0.133505	51	MERFISH
	CXCR3	CXCR3	ENSG00000186810	ENST00000373693	0.0790775	51	MERFISH
	TRGC1	TRGC1	ENSG00000211689	ENST00000443402	0.0497955	51	MERFISH
	MS4A1	MS4A1	ENSG00000156738	ENST00000532073	0.0354351	51	MERFISH
	ITGB4	ITGB4	ENSG00000132470	ENST00000578318	54.9683	52	MERFISH
	AHR	AHR	ENSG00000106546	ENST00000242057	9.39099	52	MERFISH
	CHI3L2	CHI3L2	ENSG00000064886	ENST00000369748	5.00098	52	MERFISH
	CHUK	CHUK	ENSG00000213341	ENST00000370397	4.01941	52	MERFISH
	HNRNPLL	HNRNPLL	ENSG00000143889	ENST00000409328	3.58427	52	MERFISH
	KHDRBS3	KHDRBS3	ENSG00000131773	ENST00000355849	2.94027	52	MERFISH
	IL15RA	IL15RA	ENSG00000134470	ENST00000379977	2.53817	52	MERFISH
	CXCL10	CXCL10	ENSG00000169245	ENST00000306602	1.36285	52	MERFISH
	IGF1	IGF1	ENSG00000017427	ENST00000307046	1.17132	52	MERFISH
	MATN4	MATN4	ENSG00000124159	ENST00000360607	0.921493	52	MERFISH
	TGFB2	TGFB2	ENSG00000092969	ENST00000366930	0.787199	52	MERFISH
	SLAMF7	SLAMF7	ENSG00000026751	ENST00000368043	0.395074	52	MERFISH
	PRF1	PRF1	ENSG00000180644	ENST00000373209	0.369929	52	MERFISH
	CD86	CD86	ENSG00000114013	ENST00000330540	0.358155	52	MERFISH
	IL23A	IL23A	ENSG00000110944	ENST00000228534	0.235026	52	MERFISH
	IL10	IL10	ENSG00000136634	ENST00000423557	0.0759391	52	MERFISH
	IFNG	IFNG	ENSG00000111537	ENST00000229135	0.0276843	52	MERFISH
	CD80	CD80	ENSG00000121594	ENST00000478182	0.0191916	52	MERFISH
	CD74	CD74	ENSG00000019582	ENST00000353334	200.436	53	MERFISH
	MMP2	MMP2	ENSG00000087245	ENST00000219070	167.145	53	MERFISH
	ASS1	ASS1	ENSG00000130707	ENST00000352480	37.6086	53	MERFISH
	MFAP5	MFAP5	ENSG00000197614	ENST00000359478	15.0327	53	MERFISH
	FCER1G	FCER1G	ENSG00000158869	ENST00000289902	13.0024	53	MERFISH
	VEGFA	VEGFA	ENSG00000112715	ENST00000372067	12.8431	53	MERFISH
	CTSC	CTSC	ENSG00000109861	ENST00000227266	11.0679	53	MERFISH
	ITGAE	ITGAE	ENSG00000083457	ENST00000572179	10.7238	53	MERFISH
	LIMK1	LIMK1	ENSG00000106683	ENST00000336180	7.0989	53	MERFISH
	TSPAN7	TSPAN7	ENSG00000156298	ENST00000378482	6.87337	53	MERFISH
	SDC3	SDC3	ENSG00000162512	ENST00000336798	4.69582	53	MERFISH
	GPR1	GPR1	ENSG00000183671	ENST00000621141	2.57567	53	MERFISH
	PPARG	PPARG	ENSG00000132170	ENST00000309576	2.16853	53	MERFISH
	IL3RA	IL3RA	ENSG00000185291	ENST00000331035	1.7433	53	MERFISH
	NKG7	NKG7	ENSG00000105374	ENST00000221978	0.787228	53	MERFISH
	MSR1	MSR1	ENSG00000038945	ENST00000381998	0.704346	53	MERFISH
	TNFRSF4	TNFRSF4	ENSG00000186827	ENST00000379236	0.70427	53	MERFISH
	CCL18	CCL18	ENSG00000275385	ENST00000616054	0.641807	53	MERFISH
	MYL4	MYL4	ENSG00000198336	ENST00000393450	0.330651	53	MERFISH
	ADAMDEC1	ADAMDEC1	ENSG00000134028	ENST00000256412	0.151355	53	MERFISH
	ZNF683	ZNF683	ENSG00000176083	ENST00000349618	0.0709082	53	MERFISH
	APOE	APOE	ENSG00000130203	ENST00000252486	148.244	54	MERFISH
	STAT3	STAT3	ENSG00000168610	ENST00000264657	38.7978	54	MERFISH
	ID2	ID2	ENSG00000115738	ENST00000396290	37.1482	54	MERFISH
	ACKR1	ACKR1	ENSG00000213088	ENST00000368121	32.9216	54	MERFISH
	FBLN5	FBLN5	ENSG00000140092	ENST00000267620	29.8657	54	MERFISH
	VEGFB	VEGFB	ENSG00000173511	ENST00000309422	28.6628	54	MERFISH
	LAP3	LAP3	ENSG00000002549	ENST00000606142	18.4418	54	MERFISH
	VAV3	VAV3	ENSG00000134215	ENST00000370056	17.7233	54	MERFISH
	AXL	AXL	ENSG00000167601	ENST00000301178	12.3514	54	MERFISH
	TNFRSF18	TNFRSF18	ENSG00000186891	ENST00000379268	10.8484	54	MERFISH
	CREBZF	CREBZF	ENSG00000137504	ENST00000527447	10.368	54	MERFISH
	MFAP2	MFAP2	ENSG00000117122	ENST00000375535	9.95497	54	MERFISH
	FOLR2	FOLR2	ENSG00000165457	ENST00000298223	4.67958	54	MERFISH
	IL6	IL6	ENSG00000136244	ENST00000258743	1.61146	54	MERFISH
	SERPINA5	SERPINA5	ENSG00000188488	ENST00000554866	1.53072	54	MERFISH
	SELL	SELL	ENSG00000188404	ENST00000236147	0.307057	54	MERFISH
	CD40LG	CD40LG	ENSG00000102245	ENST00000370629	0.134883	54	MERFISH
	CLU	CLU	ENSG00000120885	ENST00000405140	48.5275	55	MERFISH
	APCDD1	APCDD1	ENSG00000154856	ENST00000355285	45.9895	55	MERFISH
	ITGA5	ITGA5	ENSG00000161638	ENST00000293379	22.7716	55	MERFISH
	PPP1R16A	PPP1R16A	ENSG00000160972	ENST00000292539	22.1589	55	MERFISH
	FBN1	FBN1	ENSG00000166147	ENST00000561429	11.3812	55	MERFISH
	HLA-DQA1	HLA-DQA1	ENSG00000196735	ENST00000343139	11.0895	55	MERFISH
	CXCL16	CXCL16	ENSG00000161921	ENST00000293778	10.0339	55	MERFISH
	NR2F2	NR2F2	ENSG00000185551	ENST00000421109	7.73233	55	MERFISH
	PGF	PGF	ENSG00000119630	ENST00000553716	6.32194	55	MERFISH
	LYZ	LYZ	ENSG00000090382	ENST00000261267	6.30338	55	MERFISH
	CD4	CD4	ENSG00000010610	ENST00000011653	4.38703	55	MERFISH
	TCF7	TCF7	ENSG00000081059	ENST00000395023	1.76703	55	MERFISH
	IL18BP	IL18BP	ENSG00000137496	ENST00000497194	1.62956	55	MERFISH
	ITGB2	ITGB2	ENSG00000160255	ENST00000302347	1.35781	55	MERFISH
	SLIT2	SLIT2	ENSG00000145147	ENST00000504154	1.23078	55	MERFISH
	FAP	FAP	ENSG00000078098	ENST00000627638	1.08506	55	MERFISH
	GCH1	GCH1	ENSG00000131979	ENST00000254299	0.8435	55	MERFISH
	APAF1	APAF1	ENSG00000120868	ENST00000547666	0.69262	55	MERFISH
	LTA	LTA	ENSG00000226979	ENST00000454783	0.0768046	55	MERFISH
	CD3G	CD3G	ENSG00000160654	ENST00000532917	0.073961	55	MERFISH
	GADD45B	GADD45B	ENSG00000099860	ENST00000215631	85.0544	56	MERFISH
	SNRPB	SNRPB	ENSG00000125835	ENST00000381342	77.6039	56	MERFISH
	ID3	ID3	ENSG00000117318	ENST00000374561	35.4054	56	MERFISH
	LTBP4	LTBP4	ENSG00000090006	ENST00000396819	18.4426	56	MERFISH
	CCL19	CCL19	ENSG00000172724	ENST00000311925	17.7222	56	MERFISH
	CLEC14A	CLEC14A	ENSG00000176435	ENST00000342213	10.1264	56	MERFISH
	TRAC	TRAC	ENSG00000277734	ENST00000611116	6.97293	56	MERFISH
	TNC	TNC	ENSG00000041982	ENST00000535648	5.92031	56	MERFISH
	CXCR4	CXCR4	ENSG00000121966	ENST00000241393	4.12817	56	MERFISH
	FAS	FAS	ENSG00000026103	ENST00000355740	3.10807	56	MERFISH
	HOXA10	HOXA10	ENSG00000253293	ENST00000613671	2.4853	56	MERFISH
	HEY1	HEY1	ENSG00000164683	ENST00000354724	2.09951	56	MERFISH
	SEMA3B	SEMA3B	ENSG00000012171	ENST00000456560	1.40987	56	MERFISH
	TNF	TNF	ENSG00000232810	ENST00000449264	0.661712	56	MERFISH
	MADCAM1	MADCAM1	ENSG00000099866	ENST00000587541	0.290528	56	MERFISH
	IL13	IL13	ENSG00000169194	ENST00000304506	0.0436044	56	MERFISH
	PTGDS	PTGDS	ENSG00000107317	ENST00000371625	90.902	57	MERFISH
	MFAP4	MFAP4	ENSG00000166482	ENST00000299610	86.6792	57	MERFISH
	C3	C3	ENSG00000125730	ENST00000599668	49.5038	57	MERFISH
	RNASE1	RNASE1	ENSG00000129538	ENST00000555698	31.9672	57	MERFISH
	CPE	CPE	ENSG00000109472	ENST00000402744	27.8812	57	MERFISH
	IGFBP3	IGFBP3	ENSG00000146674	ENST00000613132	27.009	57	MERFISH
	PLXND1	PLXND1	ENSG00000004399	ENST00000506979	8.31996	57	MERFISH
	APOL3	APOL3	ENSG00000128284	ENST00000349314	7.1161	57	MERFISH
	S1PR5	S1PR5	ENSG00000180739	ENST00000617721	2.93689	57	MERFISH
	SPP1	SPP1	ENSG00000118785	ENST00000395080	1.24782	57	MERFISH
	TNFSF9	TNFSF9	ENSG00000125657	ENST00000245817	0.856681	57	MERFISH
	IL1A	IL1A	ENSG00000115008	ENST00000263339	0.37844	57	MERFISH
	IL26	IL26	ENSG00000111536	ENST00000229134	0.00538279	57	MERFISH
	CD81	CD81	ENSG00000110651	ENST00000263645	176.205	58	MERFISH
	HLA-DRA	HLA-DRA	ENSG00000204287	ENST00000395388	118.054	58	MERFISH
	CTSA	CTSA	ENSG00000064601	ENST00000191018	34.8219	58	MERFISH
	TGFB1	TGFB1	ENSG00000105329	ENST00000221930	18.2865	58	MERFISH
	TNFSF10	TNFSF10	ENSG00000121858	ENST00000241261	13.1752	58	MERFISH
	NTAN1	NTAN1	ENSG00000157045	ENST00000287706	11.7177	58	MERFISH
	CSF1	CSF1	ENSG00000184371	ENST00000329608	10.6227	58	MERFISH
	PLA2G2A	PLA2G2A	ENSG00000188257	ENST00000400520	9.22459	58	MERFISH
	CCNG2	CCNG2	ENSG00000138764	ENST00000502280	7.0966	58	MERFISH
	BTNL9	BTNL9	ENSG00000165810	ENST00000327705	6.78548	58	MERFISH
	LYVE1	LYVE1	ENSG00000133800	ENST00000256178	6.40533	58	MERFISH
	AREG	AREG	ENSG00000109321	ENST00000395748	6.17063	58	MERFISH
	CRABP1	CRABP1	ENSG00000166426	ENST00000299529	4.95018	58	MERFISH
	SPI1	SPI1	ENSG00000066336	ENST00000378538	3.83587	58	MERFISH
	PDPN	PDPN	ENSG00000162493	ENST00000621990	3.17392	58	MERFISH
	GALM	GALM	ENSG00000143891	ENST00000272252	2.01937	58	MERFISH
	CD1C	CD1C	ENSG00000158481	ENST00000368170	1.49263	58	MERFISH
	GBP5	GBP5	ENSG00000154451	ENST00000370459	0.361902	58	MERFISH
	MMP12	MMP12	ENSG00000262406	ENST00000571244	0.0570804	58	MERFISH
	DCSTAMP	DCSTAMP	ENSG00000164935	ENST00000520080	0.0193533	58	MERFISH
	IL17A	IL17A	ENSG00000112115	ENST00000648244	-0.666667	58	MERFISH
	RGCC	RGCC	ENSG00000102760	ENST00000379359	36.8041	59	MERFISH
	EGFL7	EGFL7	ENSG00000172889	ENST00000406555	20.4596	59	MERFISH
	SREBF1	SREBF1	ENSG00000072310	ENST00000261646	11.9927	59	MERFISH
	S1PR1	S1PR1	ENSG00000170989	ENST00000305352	11.5164	59	MERFISH
	TANK	TANK	ENSG00000136560	ENST00000392749	11.3943	59	MERFISH
	TGIF1	TGIF1	ENSG00000177426	ENST00000400167	8.96447	59	MERFISH
	TEAD2	TEAD2	ENSG00000074219	ENST00000593945	4.08983	59	MERFISH
	BIRC3	BIRC3	ENSG00000023445	ENST00000263464	2.39218	59	MERFISH
	PVR	PVR	ENSG00000073008	ENST00000425690	2.05629	59	MERFISH
	HAVCR2	HAVCR2	ENSG00000135077	ENST00000307851	0.823452	59	MERFISH
	TSLP	TSLP	ENSG00000145777	ENST00000379706	0.480133	59	MERFISH
	CD8A	CD8A	ENSG00000153563	ENST00000352580	0.476015	59	MERFISH
	CDH26	CDH26	ENSG00000124215	ENST00000497614	0.196862	59	MERFISH
	LILRB4	LILRB4	ENSG00000186818	ENST00000430952	0.155131	59	MERFISH
	CLEC9A	CLEC9A	ENSG00000197992	ENST00000355819	0.0494817	59	MERFISH
	LTBR	LTBR	ENSG00000111321	ENST00000228918	38.4522	60	MERFISH
	ID1	ID1	ENSG00000125968	ENST00000376112	32.9675	60	MERFISH
	RALA	RALA	ENSG00000006451	ENST00000005257	11.9702	60	MERFISH
	CD207	CD207	ENSG00000116031	ENST00000410009	11.6384	60	MERFISH
	CD14	CD14	ENSG00000170458	ENST00000401743	7.62633	60	MERFISH
	KCNK1	KCNK1	ENSG00000135750	ENST00000366621	6.47215	60	MERFISH
	FCER1A	FCER1A	ENSG00000179639	ENST00000368115	6.31757	60	MERFISH
	CD48	CD48	ENSG00000117091	ENST00000368046	0.743386	60	MERFISH
	TRDC	TRDC	ENSG00000211829	ENST00000390477	0.49651	60	MERFISH
	IL1B	IL1B	ENSG00000125538	ENST00000263341	0.361208	60	MERFISH
	CCR2	CCR2	ENSG00000121807	ENST00000400888	0.245383	60	MERFISH
	IL12B	IL12B	ENSG00000113302	ENST00000231228	0.00925345	60	MERFISH
	BHLHE40	BHLHE40	ENSG00000134107	ENST00000256495	129.223	61	MERFISH
	RAC1	RAC1	ENSG00000136238	ENST00000348035	109.039	61	MERFISH
	TNFRSF14	TNFRSF14	ENSG00000157873	ENST00000442392	10.3769	61	MERFISH
	DAPK2	DAPK2	ENSG00000035664	ENST00000457488	2.74899	61	MERFISH
	CD3D	CD3D	ENSG00000167286	ENST00000300692	0.611155	61	MERFISH
	CXCR6	CXCR6	ENSG00000172215	ENST00000458629	0.166106	61	MERFISH
	CCR4	CCR4	ENSG00000183813	ENST00000330953	0.162901	61	MERFISH
	SSUH2	SSUH2	ENSG00000125046	ENST00000544814	0.0982691	61	MERFISH
	RELA	RELA	ENSG00000173039	ENST00000406246	32.4733	62	MERFISH
	CYTOR	CYTOR	ENSG00000222041	ENST00000643509	8.79553	62	MERFISH
	TNFRSF10A	TNFRSF10A	ENSG00000104689	ENST00000221132	2.68824	62	MERFISH
	IL32	IL32	ENSG00000008517	ENST00000440815	1.94593	62	MERFISH
	CD69	CD69	ENSG00000110848	ENST00000228434	1.86378	62	MERFISH
	MYL3	MYL3	ENSG00000160808	ENST00000292327	1.38355	62	MERFISH
	LMNA	LMNA	ENSG00000160789	ENST00000368300	140.318	63	MERFISH
	HES1	HES1	ENSG00000114315	ENST00000232424	107.619	63	MERFISH
	LUM	LUM	ENSG00000139329	ENST00000548071	31.3586	63	MERFISH
	HLA-F	HLA-F	ENSG00000204642	ENST00000334668	19.1291	63	MERFISH
	IL33	IL33	ENSG00000137033	ENST00000381434	5.03732	63	MERFISH
	CCL13	CCL13	ENSG00000181374	ENST00000225844	2.88293	63	MERFISH
	IFIT3	IFIT3	ENSG00000119917	ENST00000371818	2.43942	63	MERFISH
	LGR5	LGR5	ENSG00000139292	ENST00000266674	1.79846	63	MERFISH
	UBD	UBD	ENSG00000213886	ENST00000377050	1.04649	63	MERFISH
	CDKN2A	CDKN2A	ENSG00000147889	ENST00000579755	0.194513	63	MERFISH
	FABP4	FABP4	ENSG00000170323	ENST00000256104	74.7486	64	MERFISH
	CD55	CD55	ENSG00000196352	ENST00000367064	21.1823	64	MERFISH
	MLANA	MLANA	ENSG00000120215	ENST00000381476	7.30408	64	MERFISH
	RGS16	RGS16	ENSG00000143333	ENST00000367558	3.04047	64	MERFISH
	LAMP3	LAMP3	ENSG00000078081	ENST00000265598	1.20929	64	MERFISH
	IL2	IL2	ENSG00000109471	ENST00000226730	0.0137423	64	MERFISH
	IRF8	IRF8	ENSG00000140968	ENST00000268638	1.25925	65	MERFISH
	RARRES1	RARRES1	ENSG00000118849	ENST00000237696	1.24294	65	MERFISH
	FMO1	FMO1	ENSG00000010932	ENST00000354841	0.86602	65	MERFISH
	CCR7	CCR7	ENSG00000126353	ENST00000246657	0.771403	65	MERFISH
	CD2	CD2	ENSG00000116824	ENST00000369478	0.491213	65	MERFISH
	COL6A1	COL6A1	ENSG00000142156	ENST00000498614	100.557	66	MERFISH
	TPM2	TPM2	ENSG00000198467	ENST00000329305	50.0901	66	MERFISH
	ACKR3	ACKR3	ENSG00000144476	ENST00000272928	20.6643	66	MERFISH
	IKBKG	IKBKG	ENSG00000269335	ENST00000617207	7.59986	66	MERFISH
	ITGA7	ITGA7	ENSG00000135424	ENST00000553804	7.47461	66	MERFISH
	CCR6	CCR6	ENSG00000112486	ENST00000341935	0.0567095	66	MERFISH
	CDKN1A	CDKN1A	ENSG00000124762	ENST00000244741	107.841	67	MERFISH
	XIST	XIST	ENSG00000229807	ENST00000421322	19.0237	67	MERFISH
	MYL2	MYL2	ENSG00000111245	ENST00000228841	9.20648	67	MERFISH
	TREM2	TREM2	ENSG00000095970	ENST00000373113	0.230994	67	MERFISH
	IL2RA	IL2RA	ENSG00000134460	ENST00000379959	0.0650024	67	MERFISH
	NENF	NENF	ENSG00000117691	ENST00000366988	34.4629	68	MERFISH
	CCL21	CCL21	ENSG00000137077	ENST00000259607	27.7468	68	MERFISH
	PMEL	PMEL	ENSG00000185664	ENST00000548493	15.2298	68	MERFISH
	CD58	CD58	ENSG00000116815	ENST00000369489	6.8191	68	MERFISH
	TESC	TESC	ENSG00000088992	ENST00000335209	5.70902	68	MERFISH
	ALDH1B1	ALDH1B1	ENSG00000137124	ENST00000377698	4.05181	68	MERFISH
	TIGIT	TIGIT	ENSG00000181847	ENST00000383671	0.100989	68	MERFISH
	NR4A1	NR4A1	ENSG00000123358	ENST00000394825	76.3708	69	MERFISH
	MYL6B	MYL6B	ENSG00000196465	ENST00000550443	6.83395	69	MERFISH
	RERGL	RERGL	ENSG00000111404	ENST00000538724	6.45459	70	MERFISH
	CCL22	CCL22	ENSG00000102962	ENST00000219235	1.82847	70	MERFISH
	CCR5	CCR5	ENSG00000160791	ENST00000292303	0.119582	70	MERFISH
	IL18	IL18	ENSG00000150782	ENST00000280357	52.7648	71	MERFISH
	CCDC80	CCDC80	ENSG00000091986	ENST00000439685	23.8425	71	MERFISH
	PAK1	PAK1	ENSG00000149269	ENST00000356341	6.12874	71	MERFISH
	ALPL	ALPL	ENSG00000162551	ENST00000374840	2.39645	71	MERFISH
	ICOS	ICOS	ENSG00000163600	ENST00000435193	0.037651	71	MERFISH
	KLF5	KLF5	ENSG00000102554	ENST00000539231	90.9796	72	MERFISH
	CCDC3	CCDC3	ENSG00000151468	ENST00000378825	41.7986	72	MERFISH
	CBLB	CBLB	ENSG00000114423	ENST00000405772	4.76939	72	MERFISH
	CD44	CD44	ENSG00000026508	ENST00000263398	84.4682	73	MERFISH
	NR4A2	NR4A2	ENSG00000153234	ENST00000339562	5.65276	73	MERFISH
	TUBB	TUBB	ENSG00000196230	ENST00000327892	95.3579	74	MERFISH
	TP53	TP53	ENSG00000141510	ENST00000620739	9.23155	74	MERFISH
	FGF7	FGF7	ENSG00000140285	ENST00000267843	1.28704	76	MERFISH
	CXCL9	CXCL9	ENSG00000138755	ENST00000264888	0.981141	76	MERFISH
	ADGRE5	ADGRE5	ENSG00000123146	ENST00000357355	5.8543	77	MERFISH
	PIEZO2	PIEZO2	ENSG00000154864	ENST00000538948	0.213058	77	MERFISH
	TNIP1	TNIP1	ENSG00000145901	ENST00000520931	17.2319	78	MERFISH
	MYLIP	MYLIP	ENSG00000007944	ENST00000349606	11.875	78	MERFISH
	CD5	CD5	ENSG00000110448	ENST00000347785	0.372164	78	MERFISH
	ACE	ACE	ENSG00000159640	ENST00000290866	1.86706	79	MERFISH
	CCR1	CCR1	ENSG00000163823	ENST00000296140	0.411783	79	MERFISH
	ICAM1	ICAM1	ENSG00000090339	ENST00000264832	11.0935	80	MERFISH
	FEZ1	FEZ1	ENSG00000149557	ENST00000278919	4.50473	80	MERFISH
	GATA3	GATA3	ENSG00000107485	ENST00000379328	59.4728	81	MERFISH
	IL7R	IL7R	ENSG00000168685	ENST00000303115	0.81067	81	MERFISH
	ROCK1	ROCK1	ENSG00000067900	ENST00000399799	5.55978	82	MERFISH
	RNF187	RNF187	ENSG00000168159	ENST00000305943	27.6844	83	MERFISH
	NFKB2	NFKB2	ENSG00000077150	ENST00000189444	7.15491	83	MERFISH
	WWTR1	WWTR1	ENSG00000018408	ENST00000465804	11.4045	84	MERFISH
	APLN	APLN	ENSG00000171388	ENST00000429967	0.96447	84	MERFISH
	COL18A1	COL18A1	ENSG00000182871	ENST00000342220	15.8113	85	MERFISH
	SIRPA	SIRPA	ENSG00000198053	ENST00000356025	16.5368	87	MERFISH
	RB1	RB1	ENSG00000139687	ENST00000267163	3.76989	87	MERFISH
	EGR2	EGR2	ENSG00000122877	ENST00000242480	3.39311	87	MERFISH
	ICOSLG	ICOSLG	ENSG00000160223	ENST00000407780	3.11012	87	MERFISH
	TNFSF14	TNFSF14	ENSG00000125735	ENST00000245912	0.23184	87	MERFISH
	COL2A1	COL2A1	ENSG00000139219	ENST00000380518	0.0143414	88	MERFISH
	SPARCL1	SPARCL1	ENSG00000152583	ENST00000282470	74.0046	89	MERFISH
	TRPV4	TRPV4	ENSG00000111199	ENST00000261740	4.16162	89	MERFISH
	CD274	CD274	ENSG00000120217	ENST00000381577	0.380837	89	MERFISH
	VCAM1	VCAM1	ENSG00000162692	ENST00000294728	1.77383	90	MERFISH
	ITGB1	ITGB1	ENSG00000150093	ENST00000302278	42.6199	91	MERFISH
	CEACAM1	CEACAM1	ENSG00000079385	ENST00000403444	1.37878	91	MERFISH
	CD36	CD36	ENSG00000135218	ENST00000447544	9.00302	92	MERFISH
	MAMDC2	MAMDC2	ENSG00000165072	ENST00000377182	6.00112	92	MERFISH
	YES1	YES1	ENSG00000176105	ENST00000577961	3.65257	92	MERFISH
	TSC22D1	TSC22D1	ENSG00000102804	ENST00000261489	33.9283	93	MERFISH
	RORC	RORC	ENSG00000143365	ENST00000356728	12.6881	93	MERFISH
	CX3CR1	CX3CR1	ENSG00000168329	ENST00000399220	0.222891	93	MERFISH
	MCAM	MCAM	ENSG00000076706	ENST00000264036	32.8081	95	MERFISH
	ELN	ELN	ENSG00000049540	ENST00000357036	23.6847	95	MERFISH
	POSTN	POSTN	ENSG00000133110	ENST00000541179	21.433	95	MERFISH
	FGFR1	FGFR1	ENSG00000077782	ENST00000326324	6.84083	95	MERFISH
	TNFSF4	TNFSF4	ENSG00000117586	ENST00000281834	0.109453	95	MERFISH
	SEMA4A	SEMA4A	ENSG00000196189	ENST00000368285	6.34235	96	MERFISH
	ITGA1	ITGA1	ENSG00000213949	ENST00000282588	1.50195	96	MERFISH
	BCL6	BCL6	ENSG00000113916	ENST00000406870	61.908	97	MERFISH
	THY1	THY1	ENSG00000154096	ENST00000284240	7.74047	97	MERFISH
	NCAM1	NCAM1	ENSG00000149294	ENST00000316851	0.513086	100	MERFISH
	FN1	FN1	ENSG00000115414	ENST00000456923	35.2007	101	MERFISH
	ITGA2	ITGA2	ENSG00000164171	ENST00000296585	4.95847	101	MERFISH
	ITGA4	ITGA4	ENSG00000115232	ENST00000397033	0.362986	101	MERFISH
	TIMP2	TIMP2	ENSG00000035862	ENST00000585421	117.213	102	MERFISH
	FLT3	FLT3	ENSG00000122025	ENST00000241453	0.195226	102	MERFISH
	PTPN1	PTPN1	ENSG00000196396	ENST00000541713	9.31658	103	MERFISH
	CTNNA1	CTNNA1	ENSG00000044115	ENST00000302763	71.8398	105	MERFISH
	F13A1	F13A1	ENSG00000124491	ENST00000264870	11.7577	105	MERFISH
	TRPM7	TRPM7	ENSG00000092439	ENST00000560955	1.97153	105	MERFISH
	PXN	PXN	ENSG00000089159	ENST00000424649	18.1857	106	MERFISH
	PDGFD	PDGFD	ENSG00000170962	ENST00000393158	4.56805	106	MERFISH
	ITGAM	ITGAM	ENSG00000169896	ENST00000544665	0.769738	106	MERFISH
	MAF	MAF	ENSG00000178573	ENST00000393350	23.5988	108	MERFISH
	RUNX3	RUNX3	ENSG00000020633	ENST00000308873	6.98203	108	MERFISH
	FLT1	FLT1	ENSG00000102755	ENST00000615840	2.12143	108	MERFISH
	CD8B	CD8B	ENSG00000172116	ENST00000390655	0.455673	108	MERFISH
	COL1A1	COL1A1	ENSG00000108821	ENST00000225964	170.454	109	MERFISH
	NFKB1	NFKB1	ENSG00000109320	ENST00000226574	9.29897	109	MERFISH
	CYBB	CYBB	ENSG00000165168	ENST00000378588	0.909044	109	MERFISH
	PDGFRB	PDGFRB	ENSG00000113721	ENST00000261799	41.2112	110	MERFISH
	DIAPH1	DIAPH1	ENSG00000131504	ENST00000389054	18.4092	110	MERFISH
	PDGFRA	PDGFRA	ENSG00000134853	ENST00000257290	9.36365	110	MERFISH
	SELE	SELE	ENSG00000007908	ENST00000333360	1.21478	110	MERFISH
	IFIT1	IFIT1	ENSG00000185745	ENST00000371804	3.12886	112	MERFISH
	EBF1	EBF1	ENSG00000164330	ENST00000622875	3.25097	113	MERFISH
	EFNA5	EFNA5	ENSG00000184349	ENST00000333274	3.20903	113	MERFISH
	CMKLR1	CMKLR1	ENSG00000174600	ENST00000412676	1.3321	113	MERFISH
	TNFRSF9	TNFRSF9	ENSG00000049249	ENST00000615230	0.0123443	113	MERFISH
	QKI	QKI	ENSG00000112531	ENST00000361752	6.22227	115	MERFISH
	LAMB1	LAMB1	ENSG00000091136	ENST00000393561	13.3115	116	MERFISH
	CERK	CERK	ENSG00000100422	ENST00000216264	10.2186	116	MERFISH
	MAPK1	MAPK1	ENSG00000100030	ENST00000215832	9.48814	119	MERFISH
	CDH5	CDH5	ENSG00000179776	ENST00000341529	9.22022	119	MERFISH
	ITGAX	ITGAX	ENSG00000140678	ENST00000268296	0.508692	119	MERFISH
	STAT1	STAT1	ENSG00000115415	ENST00000361099	13.3678	120	MERFISH
	SEMA4D	SEMA4D	ENSG00000187764	ENST00000356444	8.78263	120	MERFISH
	FYB1	FYB1	ENSG00000082074	ENST00000351578	0.493818	121	MERFISH
	RBPJ	RBPJ	ENSG00000168214	ENST00000342320	14.3452	122	MERFISH
	RUNX2	RUNX2	ENSG00000124813	ENST00000359524	1.1729	122	MERFISH
	PTPRC	PTPRC	ENSG00000081237	ENST00000348564	1.53727	123	MERFISH
	NR4A3	NR4A3	ENSG00000119508	ENST00000330847	0.879334	123	MERFISH
	CD28	CD28	ENSG00000178562	ENST00000324106	0.114218	123	MERFISH
	COL1A2	COL1A2	ENSG00000164692	ENST00000297268	125.59	124	MERFISH
	ETS1	ETS1	ENSG00000134954	ENST00000535549	5.83341	124	MERFISH
	COL4A1	COL4A1	ENSG00000187498	ENST00000375820	16.0421	127	MERFISH
	TGFBR2	TGFBR2	ENSG00000163513	ENST00000295754	13.483	127	MERFISH
	COL3A1	COL3A1	ENSG00000168542	ENST00000304636	106.165	130	MERFISH
	CASK	CASK	ENSG00000147044	ENST00000421587	1.78798	130	MERFISH
	TOP2A	TOP2A	ENSG00000131747	ENST00000423485	2.55299	131	MERFISH
	TIMP3	TIMP3	ENSG00000100234	ENST00000266085	109.12	132	MERFISH
	KLF6	KLF6	ENSG00000067082	ENST00000497571	86.347	132	MERFISH
	DNMBP	DNMBP	ENSG00000107554	ENST00000543621	10.8839	132	MERFISH
	SGPP2	SGPP2	ENSG00000163082	ENST00000321276	10.5877	132	MERFISH
	SEMA3G	SEMA3G	ENSG00000010319	ENST00000231721	6.9593	132	MERFISH
	REL	REL	ENSG00000162924	ENST00000295025	2.19032	133	MERFISH
	YAP1	YAP1	ENSG00000137693	ENST00000282441	14.1231	134	MERFISH
	IRF4	IRF4	ENSG00000137265	ENST00000380956	1.45114	134	MERFISH
	LDLR	LDLR	ENSG00000130164	ENST00000252444	10.9881	135	MERFISH
	PRDM1	PRDM1	ENSG00000057657	ENST00000369096	2.81602	135	MERFISH
	SEMA3A	SEMA3A	ENSG00000075213	ENST00000265362	0.453333	135	MERFISH
	LAMA3	LAMA3	ENSG00000053747	ENST00000588770	13.327	136	MERFISH
	TCF4	TCF4	ENSG00000196628	ENST00000635990	5.1325	136	MERFISH
	COL4A2	COL4A2	ENSG00000134871	ENST00000360467	28.3009	137	MERFISH
	CREBRF	CREBRF	ENSG00000164463	ENST00000296953	5.64892	137	MERFISH
	ITGA6	ITGA6	ENSG00000091409	ENST00000409080	9.6481	138	MERFISH
	RGS5	RGS5	ENSG00000143248	ENST00000313961	11.7178	142	MERFISH
	PAWR	PAWR	ENSG00000177425	ENST00000328827	6.42298	147	MERFISH
	JAK1	JAK1	ENSG00000162434	ENST00000342505	34.1455	149	MERFISH
	PPP1R12A	PPP1R12A	ENSG00000058272	ENST00000450142	6.7181	150	MERFISH
	XCR1	XCR1	ENSG00000173578	ENST00000309285	1.24456	153	MERFISH
	TNN	TNN	ENSG00000120332	ENST00000239462	0.684156	154	MERFISH
	MRC1	MRC1	ENSG00000260314	ENST00000569591	1.87961	155	MERFISH
	TP53INP1	TP53INP1	ENSG00000164938	ENST00000448464	5.06195	157	MERFISH
	PECAM1	PECAM1	ENSG00000261371	ENST00000563924	20.3965	162	MERFISH
	JAK2	JAK2	ENSG00000096968	ENST00000381652	7.08527	162	MERFISH
	KDR	KDR	ENSG00000128052	ENST00000263923	3.80679	165	MERFISH
	VCL	VCL	ENSG00000035403	ENST00000211998	12.9505	169	MERFISH
	SORBS1	SORBS1	ENSG00000095637	ENST00000306402	8.50827	176	MERFISH
	TLN1	TLN1	ENSG00000137076	ENST00000314888	29.5835	186	MERFISH
	BTBD9	BTBD9	ENSG00000183826	ENST00000481247	2.82916	189	MERFISH
	ROCK2	ROCK2	ENSG00000134318	ENST00000315872	5.48553	190	MERFISH
	CD93	CD93	ENSG00000125810	ENST00000246006	7.84672	191	MERFISH
	BCL2	BCL2	ENSG00000171791	ENST00000398117	2.49225	193	MERFISH
	MYH9	MYH9	ENSG00000100345	ENST00000216181	100.915	194	MERFISH
	SLC6A6	SLC6A6	ENSG00000131389	ENST00000622186	10.5151	194	MERFISH
	LAMC1	LAMC1	ENSG00000135862	ENST00000258341	26.2402	195	MERFISH
	CD226	CD226	ENSG00000150637	ENST00000280200	0.0489681	210	MERFISH
	RORA	RORA	ENSG00000069667	ENST00000335670	31.4633	219	MERFISH
	CFLAR	CFLAR	ENSG00000003402	ENST00000309955	7.8702	219	MERFISH
	PROX1	PROX1	ENSG00000117707	ENST00000261454	0.208968	220	MERFISH
	LIFR	LIFR	ENSG00000113594	ENST00000263409	5.94301	225	MERFISH
	IL6ST	IL6ST	ENSG00000134352	ENST00000336909	7.29013	229	MERFISH
	MYH10	MYH10	ENSG00000133026	ENST00000269243	4.5671	230	MERFISH
	TEAD1	TEAD1	ENSG00000187079	ENST00000526600	7.45645	239	MERFISH
	VWF	VWF	ENSG00000110799	ENST00000261405	18.2415	245	MERFISH
	TLR4	TLR4	ENSG00000136869	ENST00000355622	2.02513	245	MERFISH
	BACH2	BACH2	ENSG00000112182	ENST00000537989	0.943718	253	MERFISH
	KLF12	KLF12	ENSG00000118922	ENST00000377669	0.91166	274	MERFISH
	ATXN1	ATXN1	ENSG00000124788	ENST00000436367	2.67869	282	MERFISH
	LAMA2	LAMA2	ENSG00000196569	ENST00000421865	8.54978	294	MERFISH
	MKI67	MKI67	ENSG00000148773	ENST00000368653	1.22722	337	MERFISH
	ZFHX3	ZFHX3	ENSG00000140836	ENST00000397992	1.27794	373	MERFISH

### Sheet: Ambient RNA gene list
	Gene
	ALB
	APOA1
	APOA2
	APOC1
	APOC3
	DOCK4
	EEF1A1
	FGA
	FGB
	FTH1
	FTL
	HBB
	HP
	KRT14
	LINC01681
	MALAT1
	MT-ATP6
	MT-ATP8
	MT-CO1
	MT-CO2
	MT-CO3
	MT-CYB
	MT-ND1
	MT-ND2
	MT-ND3
	MT-ND4
	MT-ND4L
	MT-ND5
	MT-ND6
	MT2A
	MTRNR2L12
	MTRNR2L8
	ORM1
	PTPRT
	RPL13A
	RPL15
	RPL18A
	RPL21
	RPL3
	RPL41
	RPL7
	RPLP1
	RPS12
	RPS15
	RPS18
	RPS19
	RPS27
	SAA1
	SAA2
	SCGB3A1	secretoglobulins, https://bmcgenomics.biomedcentral.com/articles/10.1186/s12864-023-09822-3
	SERPINA1
	SFTPC
	SMCR8
	SPATA22
	TMSB4X
	TPT1
	TTR
	TNNT2	https://academic.oup.com/eurheartj/article/43/43/4536/6546012
	NRGN	https://pmc.ncbi.nlm.nih.gov/articles/PMC9789184/
	CHN1	https://pmc.ncbi.nlm.nih.gov/articles/PMC9789184/
	SFTPB	https://pmc.ncbi.nlm.nih.gov/articles/PMC6580683/#sec18
	SFTPD	https://pmc.ncbi.nlm.nih.gov/articles/PMC6580683/#sec18
	CYP2E1	https://www.nature.com/articles/s41467-024-55325-4
	ASGR1	https://www.nature.com/articles/s41467-024-55325-4
	CYP3A4	https://www.nature.com/articles/s41467-024-55325-4
	SCD	https://www.nature.com/articles/s41467-024-55325-4
	SLP1	https://www.nature.com/articles/s41467-024-55325-4
	CYP2B6	https://www.nature.com/articles/s41467-024-55325-4
	CPS1	https://www.nature.com/articles/s41467-024-55325-4
	CRP	https://www.nature.com/articles/s41467-024-55325-4
	A2M	https://www.nature.com/articles/s41467-024-55325-4
	CYP27A1	https://www.nature.com/articles/s41467-024-55325-4
	CYP4A11	https://www.nature.com/articles/s41467-024-55325-4
	CYP4V2	https://www.nature.com/articles/s41467-024-55325-4
	CYP2B7P	https://www.nature.com/articles/s41467-024-55325-4
	CYP2A6	https://www.nature.com/articles/s41467-024-55325-4
	CYP2A7	https://www.nature.com/articles/s41467-024-55325-4
	CYP3A5	https://www.nature.com/articles/s41467-024-55325-4
	CYP2C9	https://www.nature.com/articles/s41467-024-55325-4
	CYP2C8	https://www.nature.com/articles/s41467-024-55325-4
	CYP4F3	https://www.nature.com/articles/s41467-024-55325-4
	CYP3A43	https://www.nature.com/articles/s41467-024-55325-4
	FGG
	HBA1	hemoglobins
	HBA2	hemoglobins
	HBB	hemoglobins
	HBD	hemoglobins
	HBG1	hemoglobins
	HBG2	hemoglobins
	HBE1	hemoglobins
	HBZ	hemoglobins
	HBD	hemoglobins
	HBE1	hemoglobins
	RYR2	cardiomycyte genes, https://www.nature.com/articles/s41586-020-2797-4#Sec3
	TTN	cardiomycyte genes, https://www.nature.com/articles/s41586-020-2797-4#Sec3
	SLC8A1	cardiomycyte genes, https://www.nature.com/articles/s41586-020-2797-4#Sec3
	MYBPC3	cardiomycyte genes, https://www.nature.com/articles/s41586-020-2797-4#Sec3
	MYH7	cardiomycyte genes, https://www.nature.com/articles/s41586-020-2797-4#Sec3
	MYL2	cardiomycyte genes, https://www.nature.com/articles/s41586-020-2797-4#Sec3
	TNNT3	cardiomycyte genes, https://www.nature.com/articles/s41586-020-2797-4#Sec3
	TNNI3	cardiomycyte genes, https://www.nature.com/articles/s41586-020-2797-4#Sec3
	TNNC1	cardiomycyte genes, https://www.nature.com/articles/s41586-020-2797-4#Sec3
	TNNI3K	cardiomycyte genes, https://www.nature.com/articles/s41586-020-2797-4#Sec3
	TNNI1	cardiomycyte genes, https://www.nature.com/articles/s41586-020-2797-4#Sec3
	APOH	hepatocytes
	SCGB1A1	secretoglobulins
	SCGB1B3	secretoglobulins
	SCGB1C1	secretoglobulins
	SCGB1D1	secretoglobulins
	SCGB1D2	secretoglobulins
	SCGB1D4	secretoglobulins
	SCGB2A1	secretoglobulins
	SCGB2A2	secretoglobulins
	SCGB2B2	secretoglobulins
	SCGB3A2	secretoglobulins

### Sheet: Primer list
	Gene	forward	reverse	Species	Source	Catalog Number
	Pecam1	ATCCAGGTGTGCGAAATGCTC	TGGGTGCAGTTCCATTTTCG	Mouse	This paper (synthesized by Integrated DNA Technologies)	N/A
	Rps14	CAGGACCAAGACCCCTGGA	ATCTTCATCCCAGAGCGAGC	Mouse	This paper (synthesized by Integrated DNA Technologies)	N/A
	Adamts1	TGAATGGTGTGAGTGGCGAT	TCCATCAAACATTCCCCGTG	Mouse	This paper (synthesized by Integrated DNA Technologies)	N/A
	Adamts4	GAGTCCCATTTCCCGCAGAA	ATAACCGTCAGCAGGTAGCG	Mouse	This paper (synthesized by Integrated DNA Technologies)	N/A
	Klf2	GAGCCTATCTTGCCGTCCTTT	CACGTTGTTTAGGTCCTCATCC	Mouse	This paper (synthesized by Integrated DNA Technologies)	N/A
	Il6	TGATTGTATGAACAACGATGATGC	GGACTCTGGCTTTGTCTTTCTTGT	Mouse	This paper (synthesized by Integrated DNA Technologies)	N/A
	Nos3	AGGCAATCTTCGTTCAGCCA	TAGCCCGCATAGCGTATCAG	Mouse	This paper (synthesized by Integrated DNA Technologies)	N/A
	p16	AACTCTTTCGGTCGTACCCC	AGAAGGTAGTGGGGTCCTCG	Mouse	This paper (synthesized by Integrated DNA Technologies)	N/A
	p21	TGTCTTGCACTCTGGTGTCTG	GGGCACTTCAGGGTTTTCTCT	Mouse	This paper (synthesized by Integrated DNA Technologies)	N/A
	Jun	GCACATCACCACTACACCGA	GGGAAGCGTGTTCTGGCTAT	Mouse	This paper (synthesized by Integrated DNA Technologies)	N/A
	Ywhaz	TGAGCTGTCGAATGAGGAGAG	CCTCCACGATGACCTACGG	Mouse	This paper (synthesized by Integrated DNA Technologies)	N/A
	Tnfrsf10b	TCGTCTCTCTTGGACCGACA	GTCTTGCCAGGTTCCGTGT	Mouse	This paper (synthesized by Integrated DNA Technologies)	N/A
	Stx12	TGGAACCAAATGCAGAGCCA	ACATCCAAAATGTCAGCCTCCA	Mouse	This paper (synthesized by Integrated DNA Technologies)	N/A
	Srgn	GGGGATCTTCAGTGCAAGGTTA	TGGGAGGGCCGATGTTATTG	Mouse	This paper (synthesized by Integrated DNA Technologies)	N/A
	Il1b	TGCCACCTTTTGACAGTGATG	TGATGTGCTGCTGCGAGATT	Mouse	This paper (synthesized by Integrated DNA Technologies)	N/A
	Maff	TCTAGCAAAGCCCTGAAGGTCAA	CAGGTTGCGGTTCAGCTCG	Mouse	This paper (synthesized by Integrated DNA Technologies)	N/A
	Ugcg	TGTGTGACGGGGATGTCTTG	TGAAAACCTCCAACCTCGGTC	Mouse	This paper (synthesized by Integrated DNA Technologies)	N/A
	Tbp	CCTTGTACCCTTCACCAATGAC	ACAGCCAAGATTCACGGTAGA	Mouse	This paper (synthesized by Integrated DNA Technologies)	N/A
	Hprt	TGACACTGGCAAAACAATGCA	GGTCCTTTTCACCAGCAAGCT	Mouse	This paper (synthesized by Integrated DNA Technologies)	N/A
	tetop-LAG608G	GCAACAAGTCCAATGAGGACCA	GTCCCAGATTACATGATGC	Mouse	This paper (synthesized by Sigma-Aldrich)	N/A
	Cdh5-tTA	CGCTGTGGGGCATTTTACTTTAG	CATGTCCAGATCGAAATCGTC	Mouse	This paper (synthesized by Sigma-Aldrich)	N/A
	GAPDH	See Catalog Number	See Catalog Number	Human	TaqMan RealTime	Hs02786624_g1
	LYVE1	See Catalog Number	See Catalog Number	Human	TaqMan RealTime	Hs00272659_m1
	STAB1	See Catalog Number	See Catalog Number	Human	TaqMan RealTime	Hs01109068_m1
	CDKN1A	See Catalog Number	See Catalog Number	Human	TaqMan RealTime	Hs00355782_m1
